# A consensus spinal cord cell type atlas across mouse, macaque, and human

**DOI:** 10.64898/2026.02.04.703852

**Authors:** Matthew T. Schmitz, Nelson J. Johansen, Niklas Kempynck, Inkar Kapen, Yuanyuan Fu, Madeleine Hewitt, Stephanie C. Seeman, Emily Kussick, Olivia Gautier, Michael J. Leone, Song-Lin Ding, Yuan Gao, Ashwin Bhandiwad, Jeanelle Ariza, Angela Ayala, Stuard Barta, Jacob A. Blum, Liliana Cano-Gomez, Trangthanh Cardenas, Anish Bhaswanth Chakka, Nasmil Valera Cuevas, Nicholas Donadio, Katherine A. Fancher, Emma D. Thomas, Rebecca Ferrer, Jeff Goldy, Samantha D. Hastings, Daniel Hirschstein, Windy Ho, Cindy Huang, Zoe C. Juneau, Sa Rang Kim, Zachary R. Lewis, Elizabeth Liang, Naomi X Martin, Josh Nagra, Dakota Newman, Myung-Chul Noh, Paul Olsen, Alana Oyama, Nick Pena, Helen Poldsam, Patrick L. Ray, Melissa Reding, Christine Rimorin, Augustin Ruiz, Nadiya V. Shapovalova, Lyudmila Shulga, Cassandra Sobieski, Amy Torkelson, Morgan Wirthlin, Shenqin Yao, Helen Lai, Andreas Pfenning, Allan-Hermann Pool, Rebecca Seal, Bosiljka Tasic, Jonathan T. Ting, Jack Waters, Zizhen Yao, Aaron D. Gitler, Delissa McMillen, Lydia Ng, Hongkui Zeng, Cindy T. J. van Velthoven, Tanya L. Daigle, Kimberly A. Smith, Rebecca D. Hodge, Ed S. Lein, Trygve E. Bakken

## Abstract

The spinal cord contains evolutionarily conserved cell types critical for motor function, sensory processing, and autonomic regulation, many of which are implicated in diverse neurological diseases and injuries. Yet the field lacks a comprehensive molecular characterization of cellular diversity in human, macaque, and mouse spinal cord. Here, we present a unified, cross-species cell type atlas based on the integration of single-nucleus gene expression, chromatin accessibility, and spatial transcriptomic data from segments within cervical, thoracic, lumbar, and sacral regions, including motor neurons (MNs) sampled across the entire rostro-caudal axis of the macaque spinal cord. Leveraging the spatial distributions of our molecularly defined cell types, we generated a cell type-guided anatomical map of spinal cord laminae and nuclei. We identified both conserved and species-specific cellular features, including gene expression patterns across distinct MN subtypes in the primate spinal cord. Cross-species cis-regulatory analysis and deep learning sequence models dissected the enhancer logic underlying viral targeting, uncovering conserved transcription factor grammar encoding cellular identity. Together, these results establish a unifying molecular and anatomical taxonomy of spinal cord cell types across species.
