## Supplementary material for "A consensus spinal cord cell type atlas across mouse, macaque, and human": Table S1

### Sheet: Sheet1
Class	Subclass	Group_v0	Group_v1	Group_Pool
Motor Neurons	Skeletal-MN	Alpha-MN	aMN_VIPR2_Chol	CHOL_aMN_Vipr2
Motor Neurons	Skeletal-MN	Gamma-MN	gMN_COL27A1_Chol	CHOL_gMN_Col27a1
Motor Neurons	Skeletal-MN	Gamma_star-MN	gsMN_PRKCD_Chol	CHOL_gsMN_Prkcd
Motor Neurons	Visceral-MN	Visceral-MN	vMN_VWA5B1_Chol	CHOL_vMN_Vwa5b1
Cholinergic	Chol-IN	Chol-IN	Chol-IN_Chol	CHOL_IN
Glutamatergic	Glut-D	Glut-D-2	Sp3_NR2F1_Glut	GLUT_Nr2f1
Glutamatergic	Glut-D	Glut-D-3	Sp3_NTS_Glut	GLUT_Nts
Glutamatergic	Glut-D	Glut-D-1	Sp1-3_MAFA_Glut	GLUT_Mafa
Glutamatergic	Glut-D	Glut-D-5	Sp1-2_TACR3_Glut	GLUT_Crhr2 and GLUT_C1qtnf7
Glutamatergic	Glut-D	Glut-D-7	Sp2o_NPFF_Glut	GLUT_Npff
Glutamatergic	Glut-D	Glut-D-11	Sp2_NMU TAC3_Glut	GLUT_Smoc2
Glutamatergic	Glut-D	Glut-D-12	Sp2_TAC3 NMU_Glut	GLUT_Mylk
Glutamatergic	Glut-D	Glut-D-6	Sp2_NMUR2_Glut	GLUT_Nmur2
Glutamatergic	Glut-D	Glut-D-4	Sp4_MAF_Glut	GLUT_Col27a1, GLUT_Pde5a
Glutamatergic	Glut-D	Glut-D-8	Sp1_mix1_Glut	GLUT_Qrfpr, GLUT_Skor2, GLUT_Grpr
Glutamatergic	Glut-D	Glut-D-9	Sp2o_SLIT2_Glut	GLUT_Eya4
Glutamatergic	Glut-D	Glut-D-10	Sp1-2_TAC1_Glut	GLUT_Tac1
Glutamatergic	Glut-V	Glut-V-1	Sp2-7_mix2_Glut	GLUT_Mix1-Pde1a, GLUT_Mix2-Pde1a, GLUT_Abcc9, GLUT_Piezo2, GLUT_Spp1, GLUT_Folh1, GLUT_Nr4a2, GLUT_Mix3
Glutamatergic	Glut-M	Glut-M-1	Sp1,5_mix3_Glut	GLUT_Pdyn, GLUT_Zic2
Glutamatergic	Glut-M	Glut-M-2	Sp4_mix4_Glut	GLUT_Grik3, GLUT_Col14a1
GABAergic	GABA-D	GABA-D-2	Sp2_mix1_GABA	GABA_Npy2r
GABAergic	GABA-D	GABA-D-3	Sp2_SSTR2 DGKB-_GABA	GABA_Tyr
GABAergic	GABA-D	GABA-D-10	Sp2_P2RY1_GABA	GABA_P2ry1
GABAergic	GABA-D	GABA-D-6	Sp2_TAC3_GABA	GABA_Tac2
GABAergic	GABA-D	GABA-D-4	Sp2-4_FAM20A_GABA	GABA_Fam20a
GABAergic	GABA-D	GABA-D-8	Sp1-2_GAL_GABA	GABA_Gal
GABAergic	GABA-D	GABA-D-7	Sp1_ID2_GABA	GABA_Id2
GABAergic	GABA-D	GABA-D-9	Sp1-2_CASR_GABA	GABA_Ecel1, GABA_Skor2
GABAergic	GABA-D	GABA-D-5	Sp6_KLHL14_GABA	GABA_Has2os
GABAergic	GABA-D	GABA-D-1	Sp4-6_NR2F2_GABA	GABA_Nr2f2, GABA_Adam12
GABAergic	GABA-M	GABA-M-1	Sp4-5_MAF_GABA	GABA_Maf, GABA_Pax5
GABAergic	GABA-M	GABA-M-2	Sp5-6_TFAP2B_GABA	GABA_Tfap2b, GABA_Hmcn1
GABAergic	GABA-V	GABA-V-1	Sp7_mix2_GABA	GABA_Prox1
GABAergic	GABA-V	GABA-V-2	Sp6-8_mix3_GABA	GABA_Onecut2, GABA_Esrrb, GABA_Chrna5, Gaba_Mix1, GABA_Colq
GABAergic	CSF-cNs	CSF-cNs	CSF-cN_PKD2L1_GABA	GABA_CSF-cN_Pkd2l1
Non-Neurons	Endo	Ven/Cap Endo	NN_CLDN5_Endo	Endoth. Ven, Endoth. Cap,
Non-Neurons	Vascular	Meninges	NN_DCN_Meninges	Meninges T1, Meninges T2
Non-Neurons	Vascular	Peri/SMC	NN_SLC38A11_Peri-SMC	Pericytes, VSMCs
Non-Neurons	Ependymal	Ependymal	NN_FAM81_Ependymal	Ependymal cells
Non-Neurons	Oligo	Oligo-1	NN_HAPLN2_Oligo	Oligodendrocytes
Non-Neurons	Oligo	Oligo-2	NN_OPALIN_Oligo	Oligodendrocytes
Non-Neurons	OPC	OPC	NN_PDGFRA_OPC	OPCs
Non-Neurons	Oligo	Oligo Progenitor	NN_imm_Oligo	OPCs
Non-Neurons	Astro	WM Astro	NN_GFAP_WM-Astro	WM Astrocytes
Non-Neurons	Astro	GM Astro	NN_SLC7A10_GM-Astro	GM Astrocytes
Non-Neurons	Schwann	Schwann	NN_MPZ_Schwann	Schwann Myel., Schwann Remak
Non-Neurons	Lymphocytes	Lymphocytes	NN_THEMIS_Lymphocyte	NA
Non-Neurons	Microglia	Microglia	NN_AIF1_Microglia	Microglia
Non-Neurons	Macrophages	Macrophages	NN_F13A1_Macrophage	Macrophages
