## Supplementary material for "A consensus spinal cord cell type atlas across mouse, macaque, and human": Table S2

Class	Subclass	Group	consensus_cluster	species	spinalcord_segment	number_of_cells	total_counts_mean	pct_counts_in_top_100_genes_mean	log1p_n_genes_by_counts_mean
Non-Neurons	Astro	NN_SLC7A10_GM-Astro	10	AIBS:Macaque(0.99)	Sacral(0.33)| Thoracic(0.23)| Lumbar(0.22)| Cervical(0.21)	156	13740.0806	5.6562	7.7983
Non-Neurons	Vascular	NN_DCN_Meninges	101	AIBS:Human(0.56)| AIBS:Macaque(0.44)	Cervical(0.78)| Thoracic(0.11)| Lumbar(0.09)	135	10510.6992	25.5522	8.0718
Non-Neurons	OPC	NN_PDGFRA_OPC	103	AIBS:Mouse(0.96)	Lumbar(0.27)| Sacral(0.25)| Thoracic(0.25)| Cervical(0.22)	2319	13522.8532	4.8016	7.7093
Non-Neurons	OPC	NN_PDGFRA_OPC	104	AIBS:Macaque(0.59)| AIBS:Mouse(0.3)| AIBS:Human(0.11)	Thoracic(0.37)| Cervical(0.29)| Lumbar(0.2)| Sacral(0.15)	4023	11324.3633	6.563	7.6138
Non-Neurons	Oligo	NN_OPALIN_Oligo	105	AIBS:Macaque(0.57)| AIBS:Mouse(0.35)| AIBS:Human(0.08)	Cervical(0.32)| Thoracic(0.3)| Lumbar(0.2)| Sacral(0.18)	16136	10096.9058	7.3906	7.4325
Non-Neurons	Oligo	NN_OPALIN_Oligo	106	AIBS:Mouse(0.83)| AIBS:Macaque(0.15)	Cervical(0.29)| Thoracic(0.26)| Lumbar(0.22)| Sacral(0.22)	5645	10226.0051	6.7569	7.3902
Non-Neurons	Oligo	NN_OPALIN_Oligo	107	AIBS:Mouse(0.89)| AIBS:Human(0.07)	Lumbar(0.32)| Sacral(0.27)| Cervical(0.25)| Thoracic(0.16)	1053	13014.2491	5.1265	7.6695
Non-Neurons	Oligo	NN_OPALIN_Oligo	108	AIBS:Mouse(0.96)	Lumbar(0.36)| Cervical(0.24)| Thoracic(0.21)| Sacral(0.19)	1568	8466.9068	8.1649	7.1523
Non-Neurons	Oligo	NN_OPALIN_Oligo	109	AIBS:Mouse(0.97)	Sacral(0.27)| Thoracic(0.27)| Cervical(0.24)| Lumbar(0.22)	1748	11576.4214	5.6997	7.5205
Non-Neurons	Astro	NN_GFAP_WM-Astro	11	AIBS:Human(0.59)| AIBS:Mouse(0.27)| AIBS:Macaque(0.13)	Lumbar(0.48)| Cervical(0.27)| Sacral(0.12)| Thoracic(0.12)	217	12107.2675	23.6211	8.117
Non-Neurons	Oligo	NN_OPALIN_Oligo	110	AIBS:Mouse	Thoracic(0.3)| Lumbar(0.29)| Cervical(0.22)| Sacral(0.19)	291	13440.6947	4.8068	7.6958
Glutamatergic	Glut-D	Sp3_NR2F1_Glut	111	AIBS:Mouse(0.92)	Sacral(0.42)| Lumbar(0.24)| Cervical(0.17)| Thoracic(0.17)	433	18281.0997	3.4602	8.07
Glutamatergic	Glut-D	Sp3_NR2F1_Glut	112	AIBS:Mouse(0.94)| AIBS:Human(0.06)	Cervical(0.29)| Sacral(0.28)| Thoracic(0.25)| Lumbar(0.18)	158	16597.2965	3.8786	7.9512
Glutamatergic	Glut-D	Sp3_NTS_Glut	113	AIBS:Macaque(0.68)| AIBS:Mouse(0.29)	Thoracic(0.31)| Cervical(0.28)| Lumbar(0.23)| Sacral(0.19)	585	20602.5723	3.7978	8.3187
Glutamatergic	Glut-D	Sp3_NTS_Glut	114	AIBS:Mouse(0.93)| AIBS:Macaque(0.07)	Thoracic(0.32)| Cervical(0.27)| Lumbar(0.2)| Sacral(0.18)	151	15242.109	4.1539	7.8462
Glutamatergic	Glut-D	Sp3_NTS_Glut	115	AIBS:Human(0.71)| AIBS:Mouse(0.27)	Cervical(0.79)| Lumbar(0.1)| Thoracic(0.1)	124	20428.5	26.3897	8.6699
Glutamatergic	Glut-D	Sp3_NTS_Glut	116	AIBS:Macaque(0.79)| AIBS:Mouse(0.18)	Cervical(0.35)| Lumbar(0.24)| Sacral(0.21)| Thoracic(0.19)	1029	19388.5254	4.0215	8.2449
Glutamatergic	Glut-D	Sp3_NTS_Glut	117	AIBS:Mouse(0.97)	Thoracic(0.28)| Cervical(0.28)| Lumbar(0.23)| Sacral(0.21)	383	16342.2978	3.8698	7.9298
Glutamatergic	Glut-D	Sp3_NTS_Glut	118	AIBS:Mouse(0.98)	Thoracic(0.27)| Lumbar(0.25)| Cervical(0.24)| Sacral(0.23)	311	18762.0952	3.285	8.0996
Glutamatergic	Glut-D	Sp3_NR2F1_Glut	119	AIBS:Macaque(0.64)| AIBS:Mouse(0.28)| AIBS:Human(0.09)	Cervical(0.38)| Lumbar(0.25)| Thoracic(0.2)| Sacral(0.18)	807	19908.4043	4.0605	8.3057
Non-Neurons	Astro	NN_GFAP_WM-Astro	12	AIBS:Mouse(0.87)| AIBS:Macaque(0.08)	Thoracic(0.39)| Cervical(0.29)| Sacral(0.17)| Lumbar(0.15)	703	16882.2857	3.7864	8.01
Glutamatergic	Glut-D	Sp3_NR2F1_Glut	120	AIBS:Macaque(0.58)| AIBS:Mouse(0.34)| AIBS:Human(0.07)	Cervical(0.3)| Thoracic(0.25)| Lumbar(0.25)| Sacral(0.21)	506	22217.8242	3.5116	8.4231
Glutamatergic	Glut-D	Sp3_NTS_Glut	121	AIBS:Macaque(0.92)| AIBS:Mouse(0.08)	Cervical(0.34)| Thoracic(0.32)| Lumbar(0.17)| Sacral(0.17)	483	19862.9941	3.9119	8.2837
Glutamatergic	Glut-D	Sp3_NTS_Glut	122	AIBS:Mouse(0.99)	Sacral(0.29)| Cervical(0.28)| Thoracic(0.24)| Lumbar(0.19)	351	17034.3463	3.641	7.9797
Glutamatergic	Glut-V	Sp2-7_mix2_Glut	123	AIBS:Macaque(0.94)| AIBS:Mouse(0.06)	Sacral(0.42)| Lumbar(0.4)| Cervical(0.09)| Thoracic(0.09)	221	28490.8906	2.7042	8.7617
Glutamatergic	Glut-V	Sp2-7_mix2_Glut	124	AIBS:Mouse(0.55)| AIBS:Macaque(0.43)	Lumbar(0.3)| Sacral(0.26)| Cervical(0.21)| Thoracic(0.2)	3812	23990.5919	2.7272	8.4309
Glutamatergic	Glut-V	Sp2-7_mix2_Glut	125	AIBS:Macaque(0.92)| AIBS:Mouse(0.08)	Lumbar(0.48)| Sacral(0.3)| Cervical(0.14)| Thoracic(0.08)	132	28096.25	2.6696	8.7294
Glutamatergic	Glut-V	Sp2-7_mix2_Glut	126	AIBS:Mouse(0.63)| AIBS:Macaque(0.35)	Sacral(0.48)| Lumbar(0.3)| Cervical(0.1)| Thoracic(0.09)	531	22121.8155	2.8324	8.317
Glutamatergic	Glut-V	Sp2-7_mix2_Glut	127	AIBS:Mouse(0.65)| AIBS:Macaque(0.31)	Lumbar(0.3)| Cervical(0.28)| Thoracic(0.24)| Sacral(0.18)	71	26508.3758	2.4265	8.5222
Glutamatergic	Glut-V	Sp2-7_mix2_Glut	128	AIBS:Mouse(0.82)| AIBS:Macaque(0.17)	Cervical(0.35)| Lumbar(0.24)| Sacral(0.2)| Thoracic(0.19)	471	21968.5708	2.8695	8.2978
Glutamatergic	Glut-V	Sp2-7_mix2_Glut	129	AIBS:Macaque(0.88)| AIBS:Human(0.07)	Cervical(0.37)| Thoracic(0.22)| Sacral(0.21)| Lumbar(0.2)	114	30229.2998	2.5822	8.8637
Non-Neurons	Oligo	NN_HAPLN2_Oligo	13	AIBS:Human(0.68)| AIBS:Mouse(0.25)| AIBS:Macaque(0.07)	Cervical(0.7)| Lumbar(0.13)| Thoracic(0.12)	608	17200.2772	24.8689	8.3786
Glutamatergic	Glut-V	Sp2-7_mix2_Glut	131	AIBS:Mouse(0.87)| AIBS:Macaque(0.12)	unknown(0.53)| Lumbar(0.18)| Thoracic(0.14)| Cervical(0.12)	204	26705.45	2.2647	8.537
Glutamatergic	Glut-V	Sp2-7_mix2_Glut	132	AIBS:Mouse(0.5)| AIBS:Macaque(0.49)	Lumbar(0.32)| Sacral(0.26)| Cervical(0.21)| Thoracic(0.17)	7209	29623.1328	2.2751	8.7157
Glutamatergic	Glut-V	Sp2-7_mix2_Glut	133	AIBS:Macaque(0.83)| AIBS:Mouse(0.17)	Lumbar(0.47)| Sacral(0.29)| Thoracic(0.2)	203	30815.2969	2.4234	8.8791
Glutamatergic	Glut-V	Sp2-7_mix2_Glut	134	AIBS:Mouse(0.97)	Cervical(0.31)| Sacral(0.26)| Thoracic(0.24)| Lumbar(0.17)	837	13996.7874	4.577	7.7441
Motor Neurons	Skeletal-MN	aMN_VIPR2_Chol	135	AIBS:Mouse(0.68)| AIBS:Macaque(0.3)	Cervical(0.26)| Lumbar(0.23)| unknown(0.22)| Thoracic(0.18)| Sacral(0.11)	149	24372.9651	2.5182	8.4438
Motor Neurons	Skeletal-MN	aMN_VIPR2_Chol	136	AIBS:Mouse(0.94)	unknown(0.5)| Cervical(0.19)| Lumbar(0.12)| Thoracic(0.11)| Sacral(0.07)	693	32877.3348	1.7394	8.7985
Motor Neurons	Skeletal-MN	gMN_COL27A1_Chol	137	AIBS:Macaque	Lumbar(0.44)| Cervical(0.32)| Thoracic(0.13)| Sacral(0.11)	214	35232.2949	2.1688	9.101
Motor Neurons	Skeletal-MN	gsMN_PRKCD_Chol	138	AIBS:Macaque(0.98)	Lumbar(0.41)| Cervical(0.38)| Sacral(0.11)| Thoracic(0.08)	87	35580.8633	2.1507	9.1433
Motor Neurons	Skeletal-MN	aMN_VIPR2_Chol	139	AIBS:Macaque	Sacral(0.55)| Lumbar(0.29)| Thoracic(0.09)| Cervical(0.06)	217	38765.9688	1.9869	9.313
Non-Neurons	Oligo	NN_HAPLN2_Oligo	14	AIBS:Macaque(0.65)| AIBS:Mouse(0.22)| AIBS:Human(0.12)	Cervical(0.33)| Thoracic(0.33)| Lumbar(0.22)| Sacral(0.12)	3378	17394.6548	4.3582	8.121
Motor Neurons	Skeletal-MN	gMN_COL27A1_Chol	140_1	AIBS:Mouse(0.98)	unknown(0.66)| Cervical(0.11)| Lumbar(0.09)| Sacral(0.08)| Thoracic(0.07)	218	23660.4061	2.5268	8.3845
Motor Neurons	Skeletal-MN	gsMN_PRKCD_Chol	140_2	AIBS:Mouse	unknown(0.71)| Cervical(0.11)| Lumbar(0.07)| Sacral(0.06)	218	26266.2871	2.2315	8.5107
Non-Neurons	Ependymal	NN_FAM81_Ependymal	141	AIBS:Human(0.97)	Cervical(0.9)| Lumbar(0.09)	67	13792	21.7532	8.4191
Non-Neurons	Ependymal	NN_FAM81_Ependymal	142	AIBS:Macaque(0.96)	Thoracic(0.38)| Lumbar(0.23)| Sacral(0.21)| Cervical(0.18)	128	14650.332	5.2007	7.8744
Non-Neurons	Ependymal	NN_FAM81_Ependymal	143	AIBS:Macaque(0.94)	Sacral(0.44)| Thoracic(0.41)| Lumbar(0.1)	1383	11507.5146	6.5736	7.5491
Non-Neurons	Ependymal	NN_FAM81_Ependymal	144	AIBS:Human(0.95)	Cervical(0.96)	85	12214.9092	19.1888	8.4543
Non-Neurons	Ependymal	NN_FAM81_Ependymal	145	AIBS:Mouse(0.97)	Sacral(0.48)| Thoracic(0.21)| Lumbar(0.19)| Cervical(0.11)	5202	10939.9881	6.0474	7.4512
Non-Neurons	Ependymal	NN_FAM81_Ependymal	146	AIBS:Mouse(0.91)| AIBS:Human(0.07)	Sacral(0.54)| Cervical(0.16)| Thoracic(0.16)| Lumbar(0.14)	280	13382.0305	5.0181	7.6983
Non-Neurons	Ependymal	NN_FAM81_Ependymal	147	AIBS:Macaque(0.85)| AIBS:Mouse(0.15)	Sacral(0.44)| Thoracic(0.38)| Lumbar(0.1)| Cervical(0.08)	402	11068.5383	6.8225	7.4969
Non-Neurons	Ependymal	NN_FAM81_Ependymal	148	AIBS:Mouse(0.88)| AIBS:Macaque(0.12)	Sacral(0.67)| Lumbar(0.22)| Thoracic(0.08)	464	11937.4559	5.498	7.5541
Non-Neurons	Oligo	NN_HAPLN2_Oligo	15	AIBS:Human(0.56)| AIBS:Macaque(0.28)| AIBS:Mouse(0.15)	Cervical(0.64)| Thoracic(0.17)| Lumbar(0.13)| Sacral(0.06)	355	19853.1309	22.9246	8.4566
Non-Neurons	Ependymal	NN_FAM81_Ependymal	150	AIBS:Mouse(0.99)	Sacral(0.71)| Thoracic(0.12)| Lumbar(0.11)	953	20523.5256	2.9245	8.2052
Glutamatergic	Glut-D	Sp2_TAC3 NMU_Glut	151	AIBS:Mouse(0.91)| AIBS:Macaque(0.06)	Sacral(0.27)| Thoracic(0.27)| Cervical(0.25)| Lumbar(0.2)	838	18687.9183	3.3703	8.0954
Glutamatergic	Glut-D	Sp2_NMU TAC3_Glut	152	AIBS:Mouse(0.9)| AIBS:Macaque(0.06)	Thoracic(0.28)| Sacral(0.26)| Cervical(0.26)| Lumbar(0.2)	1268	15758.1503	4.1398	7.8915
Glutamatergic	Glut-D	Sp2_NMU TAC3_Glut	153	AIBS:Macaque(0.69)| AIBS:Mouse(0.2)| AIBS:Human(0.11)	Cervical(0.35)| Sacral(0.35)| Lumbar(0.15)| Thoracic(0.15)	510	22907.2598	3.4942	8.4641
Glutamatergic	Glut-D	Sp2_NMU TAC3_Glut	154	AIBS:Mouse(0.93)| AIBS:Macaque(0.06)	Lumbar(0.4)| Thoracic(0.23)| Cervical(0.21)| Sacral(0.16)	121	17552.8452	3.5531	8.0176
Glutamatergic	Glut-D	Sp2_NMU TAC3_Glut	155	AIBS:Human(0.69)| AIBS:Macaque(0.3)	Cervical(0.69)| Sacral(0.19)| Lumbar(0.07)	84	23050.5684	25.6118	8.7052
Glutamatergic	Glut-D	Sp2_TAC3 NMU_Glut	156	AIBS:Mouse(0.83)| AIBS:Macaque(0.16)	Cervical(0.33)| Lumbar(0.25)| Sacral(0.22)| Thoracic(0.2)	368	18833.9825	3.3127	8.102
Glutamatergic	Glut-D	Sp2o_SLIT2_Glut	157	AIBS:Macaque(0.89)| AIBS:Mouse(0.1)	Cervical(0.35)| Lumbar(0.28)| Sacral(0.25)| Thoracic(0.12)	115	26003.0742	2.9043	8.6334
Glutamatergic	Glut-D	Sp2_TAC3 NMU_Glut	158	AIBS:Macaque(0.74)| AIBS:Mouse(0.2)| AIBS:Human(0.06)	Cervical(0.32)| Thoracic(0.32)| Sacral(0.2)| Lumbar(0.16)	616	21997.2305	3.537	8.4069
Glutamatergic	Glut-D	Sp2_NMU TAC3_Glut	159	AIBS:Macaque(0.81)| AIBS:Human(0.16)	Lumbar(0.35)| Sacral(0.24)| Thoracic(0.21)| Cervical(0.2)	297	23976.7012	3.3548	8.5192
Glutamatergic	Glut-D	Sp2_TAC3 NMU_Glut	160	AIBS:Macaque(0.84)| AIBS:Mouse(0.16)	Lumbar(0.43)| Sacral(0.25)| Thoracic(0.18)| Cervical(0.14)	415	24122.3242	3.1384	8.5299
Glutamatergic	Glut-D	Sp2_TAC3 NMU_Glut	161	AIBS:Macaque(0.88)| AIBS:Mouse(0.12)	Lumbar(0.44)| Sacral(0.27)| Thoracic(0.15)| Cervical(0.15)	454	21098.1816	3.6665	8.3568
Non-Neurons	Vascular	NN_SLC38A11_Peri-SMC	163	AIBS:Macaque(0.6)| AIBS:Human(0.33)| AIBS:Mouse(0.07)	Cervical(0.39)| Lumbar(0.26)| Thoracic(0.18)| Sacral(0.17)	72	8994.3779	8.9688	7.3926
Non-Neurons	Vascular	NN_SLC38A11_Peri-SMC	165	AIBS:Macaque(0.51)| AIBS:Mouse(0.3)| AIBS:Human(0.19)	Cervical(0.35)| Lumbar(0.26)| Thoracic(0.2)| Sacral(0.19)	339	9584.4365	8.0296	7.4254
Glutamatergic	Glut-V	Sp2-7_mix2_Glut	167	AIBS:Macaque(0.99)	Lumbar(0.38)| Sacral(0.37)| Thoracic(0.14)| Cervical(0.12)	406	28472.9014	2.6479	8.7484
Glutamatergic	Glut-M	Sp1,5_mix3_Glut	168	AIBS:Macaque(0.9)| AIBS:Human(0.09)	Lumbar(0.28)| Cervical(0.26)| Sacral(0.24)| Thoracic(0.21)	250	28288.4072	2.7373	8.7368
Glutamatergic	Glut-M	Sp1,5_mix3_Glut	169	AIBS:Macaque(0.74)| AIBS:Human(0.23)	Cervical(0.37)| Lumbar(0.3)| Sacral(0.16)| Thoracic(0.16)	582	28017.8018	2.9226	8.7378
Non-Neurons	Oligo	NN_HAPLN2_Oligo	17	AIBS:Mouse(0.41)| AIBS:Macaque(0.36)| AIBS:Human(0.23)	Cervical(0.38)| Thoracic(0.29)| Lumbar(0.23)| Sacral(0.1)	18170	11870.3379	6.6578	7.7035
Glutamatergic	Glut-V	Sp2-7_mix2_Glut	170	AIBS:Macaque(0.65)| AIBS:Mouse(0.34)	Sacral(0.39)| Lumbar(0.34)| Thoracic(0.16)| Cervical(0.1)	2093	26080.596	2.7272	8.593
Glutamatergic	Glut-M	Sp1,5_mix3_Glut	171	AIBS:Macaque(0.81)| AIBS:Mouse(0.18)	Sacral(0.7)| Lumbar(0.27)	274	24538.3564	3.0278	8.5283
Glutamatergic	Glut-M	Sp1,5_mix3_Glut	172	AIBS:Macaque(0.48)| AIBS:Mouse(0.48)	Lumbar(0.36)| Cervical(0.29)| Thoracic(0.2)| Sacral(0.15)	1763	25332.8281	2.7657	8.5267
Glutamatergic	Glut-M	Sp1,5_mix3_Glut	173	AIBS:Mouse(0.91)| AIBS:Macaque(0.07)	Lumbar(0.32)| Sacral(0.26)| Cervical(0.23)| Thoracic(0.19)	546	19465.4247	3.1975	8.1432
Glutamatergic	Glut-M	Sp1,5_mix3_Glut	174	AIBS:Mouse(0.97)	Lumbar(0.92)	90	21644.1853	2.7674	8.2713
Glutamatergic	Glut-M	Sp1,5_mix3_Glut	175	AIBS:Macaque(0.92)	Lumbar(0.44)| Sacral(0.32)| Cervical(0.13)| Thoracic(0.11)	172	31795.5615	2.3902	8.9084
GABAergic	GABA-D	Sp4-6_NR2F2_GABA	176	AIBS:Mouse(0.9)| AIBS:Macaque(0.06)	Sacral(0.3)| Cervical(0.28)| Lumbar(0.23)| Thoracic(0.19)	352	19928.6084	3.1086	8.1751
GABAergic	GABA-D	Sp4-6_NR2F2_GABA	177	AIBS:Macaque(0.63)| AIBS:Mouse(0.26)| AIBS:Human(0.1)	Cervical(0.3)| Lumbar(0.3)| Thoracic(0.21)| Sacral(0.18)	400	28445.9551	2.6855	8.753
GABAergic	GABA-D	Sp4-6_NR2F2_GABA	178	AIBS:Mouse(0.78)| AIBS:Macaque(0.2)	Cervical(0.47)| Thoracic(0.31)| Lumbar(0.15)| Sacral(0.07)	234	15763.779	4.0926	7.8876
GABAergic	GABA-D	Sp4-6_NR2F2_GABA	179	AIBS:Macaque(0.8)| AIBS:Human(0.12)| AIBS:Mouse(0.08)	Cervical(0.37)| Lumbar(0.23)| Sacral(0.2)| Thoracic(0.2)	311	27431.377	2.884	8.708
Non-Neurons	Oligo	NN_HAPLN2_Oligo	18	AIBS:Mouse(0.97)	Thoracic(0.41)| Cervical(0.41)| Lumbar(0.13)	1924	9148.1014	7.5089	7.2428
GABAergic	GABA-D	Sp4-6_NR2F2_GABA	180	AIBS:Mouse(0.72)| AIBS:Macaque(0.25)	Cervical(0.3)| Lumbar(0.26)| Thoracic(0.25)| Sacral(0.18)	1055	22583.4863	2.7916	8.3294
GABAergic	GABA-D	Sp4-6_NR2F2_GABA	181	AIBS:Mouse(0.8)| AIBS:Macaque(0.14)| AIBS:Human(0.07)	Cervical(0.35)| Thoracic(0.25)| Lumbar(0.22)| Sacral(0.17)	615	18984.8093	3.3554	8.1134
GABAergic	GABA-D	Sp4-6_NR2F2_GABA	182	AIBS:Mouse	Cervical(0.38)| Thoracic(0.36)| Sacral(0.14)| Lumbar(0.12)	128	12416.0231	5.1993	7.6004
GABAergic	GABA-D	Sp4-6_NR2F2_GABA	183	AIBS:Macaque(0.73)| AIBS:Mouse(0.24)	Lumbar(0.29)| Sacral(0.29)| Cervical(0.28)| Thoracic(0.14)	533	26830.2617	2.7879	8.6658
GABAergic	GABA-D	Sp4-6_NR2F2_GABA	184	AIBS:Mouse(0.98)	Sacral(0.58)| Lumbar(0.17)| Cervical(0.13)| Thoracic(0.1)	143	23756.756	2.5085	8.3848
GABAergic	GABA-D	Sp4-6_NR2F2_GABA	185	AIBS:Macaque(0.99)	Lumbar(0.36)| Cervical(0.26)| Sacral(0.23)| Thoracic(0.15)	410	28659.2607	2.6425	8.759
Glutamatergic	Glut-D	Sp1-3_MAFA_Glut	186	AIBS:Human(0.54)| AIBS:Macaque(0.34)| AIBS:Mouse(0.12)	Cervical(0.46)| Lumbar(0.36)| Thoracic(0.11)| Sacral(0.06)	108	26246.6045	26.0367	8.6797
Glutamatergic	Glut-D	Sp1-3_MAFA_Glut	187	AIBS:Macaque(0.56)| AIBS:Mouse(0.38)| AIBS:Human(0.06)	Sacral(0.32)| Cervical(0.27)| Thoracic(0.22)| Lumbar(0.19)	346	21040.8926	3.5519	8.3272
Glutamatergic	Glut-D	Sp1-3_MAFA_Glut	188	AIBS:Mouse(0.89)| AIBS:Macaque(0.07)	Sacral(0.41)| Lumbar(0.22)| Cervical(0.21)| Thoracic(0.17)	246	19096.5751	3.2855	8.1188
Glutamatergic	Glut-D	Sp1-3_MAFA_Glut	189	AIBS:Macaque(0.49)| AIBS:Mouse(0.44)| AIBS:Human(0.07)	Cervical(0.32)| Lumbar(0.24)| Sacral(0.23)| Thoracic(0.21)	844	20234.8969	3.7359	8.2834
Non-Neurons	Oligo	NN_HAPLN2_Oligo	19	AIBS:Mouse(0.96)	Sacral(0.33)| Lumbar(0.25)| Thoracic(0.22)| Cervical(0.21)	433	15835.6334	4.0032	7.8921
Glutamatergic	Glut-D	Sp1-3_MAFA_Glut	190	AIBS:Mouse(0.96)	Cervical(0.38)| Thoracic(0.37)| Lumbar(0.2)| Sacral(0.06)	112	11219.5737	5.9472	7.4801
Glutamatergic	Glut-D	Sp1-3_MAFA_Glut	191	AIBS:Macaque(0.88)| AIBS:Human(0.08)	Cervical(0.38)| Sacral(0.22)| Lumbar(0.2)| Thoracic(0.2)	144	23727.4033	3.3199	8.5171
Glutamatergic	Glut-D	Sp1-3_MAFA_Glut	192	AIBS:Macaque(0.94)	Cervical(0.33)| Thoracic(0.27)| Sacral(0.22)| Lumbar(0.18)	144	23413.584	3.2969	8.4976
Glutamatergic	Glut-D	Sp1-3_MAFA_Glut	193	AIBS:Mouse(0.97)	Sacral(0.38)| Lumbar(0.27)| Cervical(0.21)| Thoracic(0.14)	63	16235.0942	3.8616	7.9241
GABAergic	GABA-M	Sp5-6_TFAP2B_GABA	194	AIBS:Macaque(0.93)	Lumbar(0.37)| Sacral(0.23)| Thoracic(0.21)| Cervical(0.19)	273	22899.1758	3.3631	8.4457
GABAergic	GABA-M	Sp5-6_TFAP2B_GABA	195	AIBS:Macaque(0.75)| AIBS:Mouse(0.22)	Lumbar(0.33)| Sacral(0.29)| Thoracic(0.2)| Cervical(0.18)	92	29126.1943	2.5897	8.7686
GABAergic	GABA-D	Sp6_KLHL14_GABA	196	AIBS:Mouse(0.93)| AIBS:Macaque(0.06)	Sacral(0.37)| Lumbar(0.24)| Thoracic(0.21)| Cervical(0.18)	271	22832.3934	2.6343	8.3364
GABAergic	GABA-D	Sp6_KLHL14_GABA	197	AIBS:Macaque(0.8)| AIBS:Mouse(0.19)	Lumbar(0.34)| Thoracic(0.34)| Sacral(0.18)| Cervical(0.13)	343	26895.8027	2.8036	8.6627
GABAergic	GABA-D	Sp6_KLHL14_GABA	198	AIBS:Macaque(0.9)	Lumbar(0.33)| Sacral(0.26)| Thoracic(0.21)| Cervical(0.2)	168	28612.6611	2.689	8.7592
GABAergic	GABA-M	Sp5-6_TFAP2B_GABA	199	AIBS:Mouse(0.73)| AIBS:Macaque(0.26)	Sacral(0.27)| Lumbar(0.27)| Cervical(0.24)| Thoracic(0.22)	3582	23035.8996	2.7063	8.3554
Non-Neurons	Microglia	NN_AIF1_Microglia	2	AIBS:Macaque(0.94)| AIBS:Human(0.06)	Thoracic(0.48)| Cervical(0.26)| Lumbar(0.13)| Sacral(0.12)	19424	9956.1709	7.7907	7.4073
Non-Neurons	Oligo	NN_HAPLN2_Oligo	20	AIBS:Mouse(0.98)	Thoracic(0.28)| Sacral(0.26)| Cervical(0.26)| Lumbar(0.21)	1661	12270.9411	5.3571	7.5888
GABAergic	GABA-M	Sp5-6_TFAP2B_GABA	200	AIBS:Macaque(0.79)| AIBS:Mouse(0.18)	Lumbar(0.49)| Cervical(0.21)| Thoracic(0.15)| Sacral(0.14)	174	30405.1123	2.5138	8.8334
GABAergic	GABA-M	Sp5-6_TFAP2B_GABA	201	AIBS:Macaque(0.68)| AIBS:Mouse(0.3)	Lumbar(0.41)| Cervical(0.28)| Thoracic(0.23)| Sacral(0.08)	310	28968.3574	2.5457	8.7648
GABAergic	GABA-M	Sp5-6_TFAP2B_GABA	202	AIBS:Macaque(0.95)	Thoracic(0.31)| Sacral(0.27)| Cervical(0.22)| Lumbar(0.2)	186	31484.5127	2.379	8.8886
GABAergic	GABA-M	Sp5-6_TFAP2B_GABA	203	AIBS:Macaque(0.84)| AIBS:Mouse(0.1)| AIBS:Human(0.06)	Lumbar(0.43)| Sacral(0.25)| Cervical(0.18)| Thoracic(0.14)	193	26999.8555	2.8512	8.6878
GABAergic	GABA-M	Sp5-6_TFAP2B_GABA	204	AIBS:Mouse(0.61)| AIBS:Macaque(0.37)	Sacral(0.31)| Lumbar(0.26)| Thoracic(0.25)| Cervical(0.18)	480	19813.6508	3.3631	8.1671
GABAergic	GABA-M	Sp5-6_TFAP2B_GABA	205	AIBS:Macaque(0.78)| AIBS:Mouse(0.2)	Lumbar(0.31)| Thoracic(0.26)| Cervical(0.21)| Sacral(0.21)	303	27479.6738	2.7707	8.7023
GABAergic	GABA-D	Sp6_KLHL14_GABA	206	AIBS:Macaque(0.99)	Sacral(0.36)| Lumbar(0.31)| Thoracic(0.22)| Cervical(0.11)	309	29399.7637	2.5761	8.7939
GABAergic	GABA-D	Sp1-2_GAL_GABA	207	AIBS:Mouse(0.91)	Thoracic(0.31)| Cervical(0.24)| Lumbar(0.23)| Sacral(0.22)	693	16833.1836	3.8366	7.9707
GABAergic	GABA-D	Sp1-2_GAL_GABA	208	AIBS:Macaque(0.4)| AIBS:Mouse(0.32)| AIBS:Human(0.28)	Cervical(0.44)| Lumbar(0.23)| Thoracic(0.21)| Sacral(0.12)	141	22668.75	3.7105	8.4711
GABAergic	GABA-D	Sp1-2_GAL_GABA	209	AIBS:Macaque(0.72)| AIBS:Mouse(0.17)| AIBS:Human(0.11)	Lumbar(0.29)| Cervical(0.28)| Sacral(0.24)| Thoracic(0.19)	284	20547.3174	3.834	8.3126
Non-Neurons	Oligo	NN_HAPLN2_Oligo	21	AIBS:Mouse(0.98)	Thoracic(0.45)| Cervical(0.33)| Lumbar(0.15)| Sacral(0.07)	1830	13270.9363	4.8976	7.6834
GABAergic	GABA-D	Sp1-2_GAL_GABA	210	AIBS:Macaque(0.84)| AIBS:Human(0.14)	Cervical(0.43)| Thoracic(0.24)| Lumbar(0.17)| Sacral(0.16)	431	25712.7598	3.0857	8.6181
GABAergic	GABA-D	Sp1-2_GAL_GABA	211	AIBS:Mouse(0.85)| AIBS:Macaque(0.1)	Cervical(0.28)| Thoracic(0.27)| Lumbar(0.23)| Sacral(0.21)	1174	18537.1775	3.4651	8.0855
GABAergic	GABA-D	Sp1-2_GAL_GABA	212	AIBS:Macaque(0.83)| AIBS:Mouse(0.14)	Sacral(0.29)| Lumbar(0.29)| Thoracic(0.24)| Cervical(0.17)	258	25682.5029	2.9576	8.589
GABAergic	GABA-D	Sp1-2_GAL_GABA	213	AIBS:Macaque(0.96)	Cervical(0.31)| Lumbar(0.24)| Sacral(0.23)| Thoracic(0.21)	424	26457.6152	2.9151	8.6526
GABAergic	GABA-D	Sp1-2_GAL_GABA	214	AIBS:Macaque(0.97)	Sacral(0.32)| Lumbar(0.29)| Cervical(0.21)| Thoracic(0.16)	117	22268.5078	3.5335	8.4543
GABAergic	GABA-D	Sp1-2_GAL_GABA	215	AIBS:Macaque(0.96)	Cervical(0.39)| Thoracic(0.22)| Sacral(0.2)| Lumbar(0.19)	168	21879.8564	3.5488	8.4073
Glutamatergic	Glut-D	Sp1-2_TAC1_Glut	216	AIBS:Mouse(0.9)| AIBS:Macaque(0.06)	Sacral(0.28)| Cervical(0.27)| Thoracic(0.23)| Lumbar(0.22)	2732	15968.0056	4.053	7.9034
Glutamatergic	Glut-D	Sp1_mix1_Glut	217	AIBS:Macaque(0.87)| AIBS:Mouse(0.11)	Thoracic(0.31)| Cervical(0.31)| Lumbar(0.21)| Sacral(0.18)	457	23574.0566	3.2865	8.5019
Glutamatergic	Glut-D	Sp1_mix1_Glut	218	AIBS:Mouse(0.79)| AIBS:Macaque(0.17)	Cervical(0.31)| Lumbar(0.24)| Thoracic(0.24)| Sacral(0.21)	842	18763.6571	3.4613	8.0986
Glutamatergic	Glut-D	Sp1_mix1_Glut	219	AIBS:Mouse(0.67)| AIBS:Macaque(0.32)	Cervical(0.26)| Sacral(0.26)| Lumbar(0.24)| Thoracic(0.24)	1268	19351.464	3.3797	8.1409
Non-Neurons	Astro	NN_GFAP_WM-Astro	22	AIBS:Mouse(0.9)| AIBS:Macaque(0.08)	Sacral(0.34)| Lumbar(0.31)| Thoracic(0.22)| Cervical(0.13)	799	17051.9165	3.6643	7.9987
Glutamatergic	Glut-D	Sp1-2_TAC1_Glut	220	AIBS:Macaque(0.66)| AIBS:Mouse(0.26)| AIBS:Human(0.08)	Cervical(0.33)| Thoracic(0.26)| Lumbar(0.22)| Sacral(0.19)	813	23751.6699	3.2095	8.5041
Glutamatergic	Glut-D	Sp1-2_TAC1_Glut	221	AIBS:Mouse(0.93)| AIBS:Macaque(0.07)	Cervical(0.42)| Thoracic(0.28)| Lumbar(0.23)| Sacral(0.06)	304	15026.9652	4.2216	7.8292
Glutamatergic	Glut-D	Sp1-2_TAC1_Glut	222	AIBS:Macaque(0.85)| AIBS:Human(0.09)| AIBS:Mouse(0.06)	Cervical(0.31)| Lumbar(0.26)| Thoracic(0.25)| Sacral(0.19)	796	24187.8379	3.2126	8.5388
Glutamatergic	Glut-D	Sp2o_SLIT2_Glut	223	AIBS:Mouse(0.92)| AIBS:Macaque(0.07)	Cervical(0.32)| Sacral(0.27)| Thoracic(0.21)| Lumbar(0.21)	505	17369.1872	3.6573	8.005
Glutamatergic	Glut-D	Sp1_mix1_Glut	224	AIBS:Mouse(0.87)| AIBS:Macaque(0.08)	Sacral(0.34)| Lumbar(0.25)| Cervical(0.21)| Thoracic(0.19)	438	19184.4212	3.3283	8.1255
Glutamatergic	Glut-D	Sp2o_SLIT2_Glut	225	AIBS:Macaque(0.77)| AIBS:Mouse(0.18)| AIBS:Human(0.06)	Sacral(0.31)| Lumbar(0.27)| Cervical(0.26)| Thoracic(0.17)	192	25184.9189	3.0384	8.5765
Glutamatergic	Glut-D	Sp1_mix1_Glut	226	AIBS:Macaque(0.97)	Thoracic(0.37)| Lumbar(0.33)| Cervical(0.22)| Sacral(0.08)	86	25951.167	2.9429	8.6275
Glutamatergic	Glut-D	Sp1_mix1_Glut	227	AIBS:Mouse(0.68)| AIBS:Macaque(0.32)	Cervical(0.45)| Thoracic(0.34)| Lumbar(0.12)| Sacral(0.08)	88	14858.0318	4.3082	7.827
Glutamatergic	Glut-D	Sp1_mix1_Glut	228	AIBS:Macaque(0.88)| AIBS:Mouse(0.12)	Sacral(0.31)| Lumbar(0.28)| Thoracic(0.21)| Cervical(0.19)	205	21929.0273	3.5	8.3982
GABAergic	GABA-V	Sp6-8_mix3_GABA	229	AIBS:Macaque(0.58)| AIBS:Mouse(0.42)	Lumbar(0.37)| Sacral(0.28)| Cervical(0.23)| Thoracic(0.13)	973	32237.4453	2.1338	8.8571
Non-Neurons	Astro	NN_SLC7A10_GM-Astro	23	AIBS:Human(0.81)| AIBS:Macaque(0.17)	Lumbar(0.82)| Cervical(0.09)	413	11690	26.5737	8.1814
GABAergic	GABA-V	Sp6-8_mix3_GABA	230	AIBS:Macaque(0.91)| AIBS:Mouse(0.06)	Lumbar(0.35)| Sacral(0.31)| Thoracic(0.22)| Cervical(0.11)	350	25549.3867	3.0136	8.5835
GABAergic	GABA-V	Sp6-8_mix3_GABA	231	AIBS:Macaque(0.59)| AIBS:Mouse(0.41)	Lumbar(0.32)| Sacral(0.32)| Thoracic(0.18)| Cervical(0.17)	10023	28547.4668	2.432	8.6948
GABAergic	GABA-V	Sp6-8_mix3_GABA	232	AIBS:Macaque(0.99)	Lumbar(0.5)| Sacral(0.32)| Thoracic(0.09)| Cervical(0.08)	185	29315.043	2.5691	8.7776
GABAergic	GABA-V	Sp6-8_mix3_GABA	233	AIBS:Mouse(0.77)| AIBS:Macaque(0.23)	Cervical(0.35)| Lumbar(0.25)| Thoracic(0.22)| Sacral(0.19)	179	28475.3688	2.1605	8.615
GABAergic	GABA-V	Sp6-8_mix3_GABA	234	AIBS:Mouse(0.87)| AIBS:Macaque(0.12)	Cervical(0.34)| Thoracic(0.28)| Sacral(0.23)| Lumbar(0.16)	1073	16485.042	3.7822	7.9402
GABAergic	GABA-V	Sp6-8_mix3_GABA	235	AIBS:Macaque(0.89)| AIBS:Mouse(0.11)	Lumbar(0.31)| Cervical(0.26)| Sacral(0.23)| Thoracic(0.19)	161	32857.7266	2.3395	8.9893
GABAergic	GABA-V	Sp6-8_mix3_GABA	236	AIBS:Macaque(0.94)| AIBS:Mouse(0.06)	Sacral(0.56)| Lumbar(0.42)	126	25814.6553	2.9287	8.6013
Non-Neurons	Microglia	NN_AIF1_Microglia	237	AIBS:Human(0.96)	Lumbar(0.89)| Cervical(0.1)	647	7259	24.4139	7.9879
Cholinergic	Chol-IN	Chol-IN_Chol	238	AIBS:Macaque(0.97)	Sacral(0.45)| Thoracic(0.25)| Lumbar(0.2)| Cervical(0.09)	128	31207.9736	2.4703	8.9093
Cholinergic	Chol-IN	Chol-IN_Chol	239	AIBS:Mouse(0.91)| AIBS:Macaque(0.08)	Sacral(0.25)| Thoracic(0.24)| Lumbar(0.22)| Cervical(0.17)| unknown(0.12)	127	20052.5911	3.0452	8.1786
Non-Neurons	Astro	NN_SLC7A10_GM-Astro	24	AIBS:Macaque(0.81)| AIBS:Human(0.1)| AIBS:Mouse(0.09)	Lumbar(0.41)| Sacral(0.24)| Cervical(0.19)| Thoracic(0.16)	2262	15827.3433	4.9326	8.0148
Cholinergic	Chol-IN	Chol-IN_Chol	241	AIBS:Mouse(0.96)	unknown(0.4)| Thoracic(0.19)| Cervical(0.16)| Lumbar(0.16)| Sacral(0.09)	159	23840.6747	2.491	8.3909
Non-Neurons	Microglia	NN_AIF1_Microglia	242	AIBS:Macaque(0.97)	Thoracic(0.44)| Lumbar(0.25)| Sacral(0.21)| Cervical(0.1)	71	25130.2324	3.1346	8.5878
Cholinergic	Chol-IN	Chol-IN_Chol	243	AIBS:Macaque(0.98)	Sacral(0.34)| Lumbar(0.32)| Thoracic(0.23)| Cervical(0.1)	154	29262.3398	2.6013	8.7863
Cholinergic	Chol-IN	Chol-IN_Chol	244	AIBS:Macaque(0.84)| AIBS:Mouse(0.16)	Lumbar(0.46)| Thoracic(0.28)| Sacral(0.18)| Cervical(0.09)	57	33500.5312	2.224	8.9944
Cholinergic	Chol-IN	Chol-IN_Chol	245	AIBS:Mouse(0.97)	unknown(0.7)| Sacral(0.12)| Cervical(0.06)| Thoracic(0.06)	209	21616.8242	2.7868	8.2698
Non-Neurons	Schwann	NN_MPZ_Schwann	246	AIBS:Macaque(0.72)| AIBS:Human(0.28)	Sacral(0.4)| Lumbar(0.28)| Cervical(0.23)| Thoracic(0.08)	200	11136.4819	7.1123	7.6923
GABAergic	GABA-D	Sp2_P2RY1_GABA	247	AIBS:Mouse(0.8)| AIBS:Macaque(0.15)| AIBS:Human(0.06)	Cervical(0.32)| Lumbar(0.28)| Thoracic(0.22)| Sacral(0.17)	504	21284.1469	2.9415	8.2596
GABAergic	GABA-D	Sp2_P2RY1_GABA	248	AIBS:Macaque(0.78)| AIBS:Mouse(0.19)	Thoracic(0.28)| Cervical(0.27)| Lumbar(0.25)| Sacral(0.2)	184	25477.7871	3.0357	8.6186
GABAergic	GABA-D	Sp2_P2RY1_GABA	249	AIBS:Mouse(0.71)| AIBS:Macaque(0.24)	Cervical(0.43)| Thoracic(0.41)| Lumbar(0.12)	100	17246.5874	3.9023	7.9965
Non-Neurons	Astro	NN_SLC7A10_GM-Astro	25	AIBS:Mouse(0.87)| AIBS:Macaque(0.08)	Sacral(0.29)| Cervical(0.27)| Lumbar(0.24)| Thoracic(0.2)	8570	11512.2632	5.8375	7.5305
GABAergic	GABA-D	Sp2_SSTR2 DGKB-_GABA	250	AIBS:Mouse(0.91)| AIBS:Macaque(0.06)	Lumbar(0.38)| Cervical(0.25)| Thoracic(0.2)| Sacral(0.16)	203	19152.2375	3.3141	8.123
GABAergic	GABA-D	Sp2_SSTR2 DGKB-_GABA	251	AIBS:Mouse(0.49)| AIBS:Macaque(0.47)	Cervical(0.37)| Thoracic(0.26)| Sacral(0.2)| Lumbar(0.18)	822	21363.9804	3.3689	8.3227
GABAergic	GABA-D	Sp2_SSTR2 DGKB-_GABA	252	AIBS:Mouse(0.97)	Sacral(0.5)| Lumbar(0.21)| Cervical(0.15)| Thoracic(0.14)	275	23994.0587	2.5017	8.3975
GABAergic	GABA-D	Sp2_SSTR2 DGKB-_GABA	253	AIBS:Macaque(0.86)| AIBS:Mouse(0.12)	Sacral(0.38)| Lumbar(0.24)| Thoracic(0.2)| Cervical(0.19)	297	24611.709	3.1667	8.5751
GABAergic	GABA-D	Sp2_TAC3_GABA	254	AIBS:Macaque(0.95)	Lumbar(0.27)| Thoracic(0.27)| Sacral(0.26)| Cervical(0.2)	401	23273.6758	3.3326	8.4919
GABAergic	GABA-D	Sp2_TAC3_GABA	255	AIBS:Macaque(0.73)| AIBS:Human(0.27)	Cervical(0.37)| Sacral(0.27)| Lumbar(0.19)| Thoracic(0.16)	118	26245.1924	3.2155	8.6385
GABAergic	GABA-D	Sp2_TAC3_GABA	256	AIBS:Macaque(0.93)| AIBS:Human(0.06)	Lumbar(0.28)| Sacral(0.27)| Thoracic(0.24)| Cervical(0.2)	222	23367.7471	3.3544	8.494
Glutamatergic	Glut-M	Sp4_mix4_Glut	257	AIBS:Mouse(0.49)| AIBS:Macaque(0.48)	Lumbar(0.29)| Sacral(0.27)| Cervical(0.24)| Thoracic(0.2)	1022	26030.9434	2.6626	8.5462
Glutamatergic	Glut-M	Sp4_mix4_Glut	258	AIBS:Mouse(0.91)| AIBS:Macaque(0.09)	Sacral(0.33)| Cervical(0.24)| Thoracic(0.22)| Lumbar(0.21)	479	18418.0029	3.3518	8.0756
Glutamatergic	Glut-M	Sp4_mix4_Glut	259	AIBS:Mouse(0.77)| AIBS:Macaque(0.23)	Lumbar(0.39)| Sacral(0.29)| Cervical(0.17)| Thoracic(0.15)	124	26759.1995	2.2385	8.5335
Non-Neurons	Astro	NN_SLC7A10_GM-Astro	26	AIBS:Human(0.83)| AIBS:Macaque(0.17)	Lumbar(0.93)	443	15067	27.4005	8.3447
Motor Neurons	Visceral-MN	vMN_VWA5B1_Chol	260	AIBS:Mouse(0.91)| AIBS:Macaque(0.07)	unknown(0.59)| Thoracic(0.27)| Lumbar(0.08)	750	23584.2862	2.5594	8.3787
Motor Neurons	Visceral-MN	vMN_VWA5B1_Chol	261	AIBS:Macaque(0.91)| AIBS:Mouse(0.06)	Thoracic(0.75)| Cervical(0.16)| Lumbar(0.08)	80	32389.8457	2.3838	8.966
Cholinergic	Chol-IN	Chol-IN_Chol	262	AIBS:Macaque	Lumbar(0.39)| Sacral(0.25)| Thoracic(0.19)| Cervical(0.17)	77	34709.0977	2.2204	9.0777
Non-Neurons	Oligo	NN_imm_Oligo	264	AIBS:Mouse(0.84)| AIBS:Macaque(0.14)	Cervical(0.38)| Thoracic(0.29)| Lumbar(0.21)| Sacral(0.13)	375	12856.8612	5.2101	7.6506
Non-Neurons	Oligo	NN_imm_Oligo	265	AIBS:Mouse	Thoracic(0.33)| Cervical(0.26)| Lumbar(0.22)| Sacral(0.19)	242	14400.6661	4.4359	7.7782
GABAergic	CSF-cNs	CSF-cN_PKD2L1_GABA	266	AIBS:Mouse(0.71)| AIBS:Macaque(0.29)	Sacral(0.34)| Thoracic(0.31)| Lumbar(0.2)| Cervical(0.16)	493	15962.4848	4.0401	7.9047
GABAergic	CSF-cNs	CSF-cN_PKD2L1_GABA	267	AIBS:Mouse(0.97)	Sacral(0.64)| Cervical(0.12)| Thoracic(0.12)| Lumbar(0.12)	137	18636.96	3.2441	8.0883
GABAergic	CSF-cNs	CSF-cN_PKD2L1_GABA	268	AIBS:Macaque(0.97)	Thoracic(0.6)| Lumbar(0.16)| Cervical(0.14)| Sacral(0.09)	86	23267.1211	3.2417	8.4651
GABAergic	GABA-V	Sp6-8_mix3_GABA	269	AIBS:Macaque(0.99)	Lumbar(0.43)| Cervical(0.29)| Sacral(0.22)| Thoracic(0.06)	161	32423.1348	2.3791	8.9817
GABAergic	GABA-V	Sp7_mix2_GABA	27	AIBS:Macaque(0.89)| AIBS:Human(0.07)	Cervical(0.36)| Lumbar(0.33)| Thoracic(0.22)| Sacral(0.08)	360	25262.6113	3.044	8.5767
GABAergic	GABA-V	Sp7_mix2_GABA	28	AIBS:Macaque(0.9)| AIBS:Mouse(0.06)	Sacral(0.42)| Lumbar(0.34)| Cervical(0.12)| Thoracic(0.11)	523	25967.6113	2.899	8.599
GABAergic	GABA-V	Sp7_mix2_GABA	29	AIBS:Macaque(0.93)	Lumbar(0.35)| Sacral(0.3)| Thoracic(0.25)| Cervical(0.1)	741	22939.832	3.3401	8.4405
Non-Neurons	Microglia	NN_AIF1_Microglia	3	AIBS:Macaque(0.98)	Thoracic(0.35)| Sacral(0.27)| Lumbar(0.21)| Cervical(0.17)	666	10534.3047	7.3377	7.4512
GABAergic	GABA-V	Sp7_mix2_GABA	30	AIBS:Macaque(0.59)| AIBS:Mouse(0.38)	Lumbar(0.34)| Sacral(0.33)| Thoracic(0.18)| Cervical(0.15)	2528	26620.9138	2.6246	8.6024
GABAergic	GABA-V	Sp7_mix2_GABA	31	AIBS:Mouse(0.87)| AIBS:Macaque(0.1)	Sacral(0.31)| Thoracic(0.24)| Lumbar(0.24)| Cervical(0.21)	680	16746.3698	3.7664	7.9614
GABAergic	GABA-V	Sp7_mix2_GABA	32	AIBS:Macaque(0.88)| AIBS:Mouse(0.12)	Sacral(0.65)| Lumbar(0.29)	127	29527.4102	2.5358	8.7953
Non-Neurons	Endo	NN_CLDN5_Endo	33	AIBS:Macaque(0.66)| AIBS:Human(0.21)| AIBS:Mouse(0.14)	Lumbar(0.29)| Cervical(0.26)| Sacral(0.24)| Thoracic(0.21)	470	10135.2856	7.8602	7.4858
Non-Neurons	Endo	NN_CLDN5_Endo	34	AIBS:Mouse(0.76)| AIBS:Macaque(0.15)| AIBS:Human(0.08)	Cervical(0.31)| Lumbar(0.27)| Thoracic(0.21)| Sacral(0.2)	1020	11823.2103	5.6258	7.6128
Non-Neurons	Endo	NN_CLDN5_Endo	35	AIBS:Human(0.69)| AIBS:Macaque(0.23)| AIBS:Mouse(0.08)	Cervical(0.57)| Lumbar(0.22)| Thoracic(0.13)| Sacral(0.08)	103	6411	29.702	7.5197
Glutamatergic	Glut-D	Sp4_MAF_Glut	36	AIBS:Mouse(0.98)	Sacral(0.5)| Lumbar(0.22)| Cervical(0.15)| Thoracic(0.13)	498	20720.5614	2.9387	8.2182
Glutamatergic	Glut-D	Sp4_MAF_Glut	37	AIBS:Mouse(0.73)| AIBS:Macaque(0.25)	Cervical(0.32)| Thoracic(0.31)| Lumbar(0.21)| Sacral(0.17)	1092	18381.9347	3.4714	8.0748
Glutamatergic	Glut-D	Sp4_MAF_Glut	38	AIBS:Macaque(0.54)| AIBS:Mouse(0.41)	Cervical(0.32)| Lumbar(0.26)| Sacral(0.22)| Thoracic(0.2)	1466	21382.8401	3.5325	8.3549
Glutamatergic	Glut-D	Sp4_MAF_Glut	39	AIBS:Macaque(0.81)| AIBS:Mouse(0.19)	Thoracic(0.3)| Lumbar(0.26)| Sacral(0.23)| Cervical(0.21)	326	23145.7715	3.3124	8.475
Non-Neurons	Microglia	NN_AIF1_Microglia	4	AIBS:Human(0.77)| AIBS:Macaque(0.23)	Cervical(0.78)| Thoracic(0.15)	703	5538	23.5601	7.7026
Glutamatergic	Glut-D	Sp4_MAF_Glut	40	AIBS:Macaque(0.79)| AIBS:Mouse(0.16)	Lumbar(0.28)| Cervical(0.27)| Sacral(0.26)| Thoracic(0.19)	498	26722.2246	2.8492	8.6721
Glutamatergic	Glut-D	Sp4_MAF_Glut	41	AIBS:Mouse(0.97)	Sacral(0.35)| Lumbar(0.23)| Cervical(0.21)| Thoracic(0.21)	272	18643.301	3.3361	8.0904
Glutamatergic	Glut-V	Sp2-7_mix2_Glut	42	AIBS:Mouse(0.71)| AIBS:Macaque(0.28)	Lumbar(0.31)| Cervical(0.24)| Sacral(0.22)| Thoracic(0.22)	396	24640.3009	2.5463	8.4334
Non-Neurons	Microglia	NN_AIF1_Microglia	45	AIBS:Mouse(0.78)| AIBS:Human(0.18)	Cervical(0.32)| Lumbar(0.29)| Thoracic(0.2)| Sacral(0.19)	1761	8708.0647	7.9498	7.2937
Non-Neurons	Macrophages	NN_F13A1_Macrophage	46	AIBS:Macaque(0.75)| AIBS:Human(0.24)	Sacral(0.27)| Thoracic(0.26)| Cervical(0.26)| Lumbar(0.21)	378	10823.4253	7.6292	7.5853
Non-Neurons	Microglia	NN_AIF1_Microglia	47	AIBS:Human(0.98)	Cervical(0.67)| Lumbar(0.32)	157	4162	35.2173	7.4674
Non-Neurons	Microglia	NN_AIF1_Microglia	48	AIBS:Human(0.89)| AIBS:Macaque(0.07)	Lumbar(0.85)| Cervical(0.08)	188	4733.5	24.9604	7.7465
GABAergic	GABA-D	Sp1-2_CASR_GABA	49	AIBS:Mouse(0.83)| AIBS:Human(0.11)| AIBS:Macaque(0.06)	Cervical(0.38)| Sacral(0.22)| Thoracic(0.2)| Lumbar(0.19)	247	14731.4688	4.6377	7.8144
Non-Neurons	Microglia	NN_AIF1_Microglia	5	AIBS:Human(0.82)| AIBS:Macaque(0.18)	Cervical(0.84)| Thoracic(0.07)| Lumbar(0.07)	567	5408	23.0576	7.7174
GABAergic	GABA-D	Sp1-2_CASR_GABA	50	AIBS:Human(0.7)| AIBS:Macaque(0.24)	Cervical(0.61)| Lumbar(0.32)	74	28860.6309	27.7096	8.7581
GABAergic	GABA-D	Sp1-2_CASR_GABA	51	AIBS:Macaque(0.54)| AIBS:Mouse(0.41)	Lumbar(0.31)| Sacral(0.27)| Cervical(0.23)| Thoracic(0.18)	1411	25162.5234	2.88	8.5506
GABAergic	GABA-D	Sp1-2_CASR_GABA	52	AIBS:Macaque(0.98)	Cervical(0.31)| Sacral(0.28)| Lumbar(0.22)| Thoracic(0.19)	340	23507.5566	3.2662	8.4993
GABAergic	GABA-M	Sp4-5_MAF_GABA	53	AIBS:Macaque(0.92)| AIBS:Mouse(0.07)	Lumbar(0.51)| Cervical(0.21)| Sacral(0.21)| Thoracic(0.07)	156	31970.6416	2.3746	8.931
GABAergic	GABA-M	Sp4-5_MAF_GABA	54	AIBS:Macaque(0.91)| AIBS:Mouse(0.06)	Sacral(0.37)| Lumbar(0.27)| Cervical(0.19)| Thoracic(0.17)	188	28959.4307	2.6244	8.7778
GABAergic	GABA-D	Sp1-2_CASR_GABA	55	AIBS:Mouse(0.67)| AIBS:Macaque(0.26)| AIBS:Human(0.07)	Cervical(0.29)| Thoracic(0.25)| Sacral(0.23)| Lumbar(0.22)	555	20645.8086	3.1727	8.2147
GABAergic	GABA-D	Sp1-2_CASR_GABA	56	AIBS:Macaque(0.96)	Cervical(0.36)| Thoracic(0.23)| Sacral(0.22)| Lumbar(0.18)	318	25346.2441	3.0186	8.5997
GABAergic	GABA-D	Sp1-2_CASR_GABA	57	AIBS:Mouse(0.52)| AIBS:Macaque(0.46)	Cervical(0.32)| Sacral(0.24)| Lumbar(0.23)| Thoracic(0.2)	264	19778.9985	3.389	8.1841
GABAergic	GABA-D	Sp1-2_CASR_GABA	58	AIBS:Mouse(0.93)	Sacral(0.57)| Lumbar(0.2)| Thoracic(0.12)| Cervical(0.11)	74	22507.3333	2.748	8.3189
GABAergic	GABA-D	Sp1-2_CASR_GABA	59	AIBS:Mouse(0.9)| AIBS:Macaque(0.07)	Sacral(0.44)| Cervical(0.2)| Thoracic(0.19)| Lumbar(0.17)	197	21126.0076	2.9681	8.2433
Non-Neurons	Microglia	NN_AIF1_Microglia	6	AIBS:Macaque(0.92)| AIBS:Human(0.08)	Thoracic(0.5)| Cervical(0.31)| Sacral(0.1)| Lumbar(0.09)	187	10395.5986	7.4096	7.4501
GABAergic	GABA-D	Sp2-4_FAM20A_GABA	60	AIBS:Mouse(0.53)| AIBS:Macaque(0.39)| AIBS:Human(0.08)	Cervical(0.33)| Thoracic(0.24)| Lumbar(0.22)| Sacral(0.21)	604	23872.6569	2.9751	8.4053
GABAergic	GABA-M	Sp4-5_MAF_GABA	61	AIBS:Macaque(0.56)| AIBS:Mouse(0.4)	Thoracic(0.3)| Cervical(0.27)| Sacral(0.23)| Lumbar(0.19)	349	25951.2109	2.9296	8.6103
GABAergic	GABA-M	Sp4-5_MAF_GABA	62	AIBS:Mouse(0.95)	Lumbar(0.27)| Sacral(0.27)| Cervical(0.23)| Thoracic(0.22)	194	22968.1567	2.6506	8.3437
GABAergic	GABA-D	Sp2-4_FAM20A_GABA	63	AIBS:Mouse(0.69)| AIBS:Macaque(0.22)| AIBS:Human(0.09)	Cervical(0.44)| Thoracic(0.31)| Lumbar(0.15)| Sacral(0.09)	215	20087.5039	3.1757	8.1959
GABAergic	GABA-D	Sp1_ID2_GABA	64	AIBS:Mouse(0.86)| AIBS:Human(0.11)	Cervical(0.29)| Thoracic(0.25)| Lumbar(0.24)| Sacral(0.21)	437	17495.7306	3.7224	8.019
GABAergic	GABA-D	Sp1_ID2_GABA	65	AIBS:Macaque(0.68)| AIBS:Mouse(0.21)| AIBS:Human(0.1)	Cervical(0.32)| Lumbar(0.3)| Sacral(0.22)| Thoracic(0.17)	184	26780.0049	2.8286	8.6683
GABAergic	GABA-D	Sp1_ID2_GABA	66	AIBS:Macaque(0.71)| AIBS:Mouse(0.28)	Cervical(0.3)| Sacral(0.24)| Thoracic(0.24)| Lumbar(0.22)	113	25044.2363	2.9581	8.5562
GABAergic	GABA-D	Sp1_ID2_GABA	67	AIBS:Mouse(0.75)| AIBS:Macaque(0.23)	Sacral(0.43)| Lumbar(0.31)| Cervical(0.13)| Thoracic(0.12)	202	23720.5381	2.6252	8.3842
GABAergic	GABA-D	Sp1_ID2_GABA	68	AIBS:Macaque(0.85)| AIBS:Human(0.12)	Cervical(0.35)| Lumbar(0.27)| Sacral(0.21)| Thoracic(0.17)	556	26748.8105	3.0094	8.6794
GABAergic	GABA-D	Sp2-4_FAM20A_GABA	69	AIBS:Mouse(0.79)| AIBS:Macaque(0.18)	Cervical(0.27)| Lumbar(0.22)| Thoracic(0.21)| Sacral(0.15)| unknown(0.14)	427	23555.014	2.7015	8.3768
Non-Neurons	Astro	NN_GFAP_WM-Astro	7	AIBS:Human(0.67)| AIBS:Macaque(0.27)| AIBS:Mouse(0.06)	Lumbar(0.4)| Cervical(0.4)| Thoracic(0.12)| Sacral(0.09)	3858	9927.3398	24.9606	7.9359
GABAergic	GABA-D	Sp2-4_FAM20A_GABA	70	AIBS:Macaque(0.81)| AIBS:Mouse(0.17)	Thoracic(0.35)| Lumbar(0.27)| Cervical(0.25)| Sacral(0.12)	88	30601.79	2.4913	8.8668
GABAergic	GABA-D	Sp2-4_FAM20A_GABA	71	AIBS:Mouse(0.98)	Sacral(0.47)| Lumbar(0.21)| Cervical(0.15)| Thoracic(0.1)| unknown(0.07)	109	24271.6122	2.4147	8.4109
GABAergic	GABA-D	Sp2-4_FAM20A_GABA	72	AIBS:Mouse(0.54)| AIBS:Macaque(0.44)	Cervical(0.29)| Thoracic(0.23)| Lumbar(0.2)| Sacral(0.18)| unknown(0.11)	668	21190.5266	2.9442	8.2632
GABAergic	GABA-M	Sp4-5_MAF_GABA	73	AIBS:Macaque(0.99)	Cervical(0.35)| Lumbar(0.26)| Sacral(0.21)| Thoracic(0.17)	145	30017.7852	2.5449	8.8367
Non-Neurons	Lymphocytes	NN_THEMIS_Lymphocyte	74	AIBS:Human(0.79)| AIBS:Macaque(0.21)	Cervical(0.54)| Lumbar(0.33)| Thoracic(0.08)	313	4653	24.8437	7.5251
Glutamatergic	Glut-D	Sp1-2_TACR3_Glut	75	AIBS:Mouse(0.94)| AIBS:Human(0.06)	Lumbar(0.26)| Sacral(0.26)| Thoracic(0.25)| Cervical(0.24)	687	16945.3124	3.7977	7.9735
Glutamatergic	Glut-D	Sp2o_NPFF_Glut	76	AIBS:Macaque(0.76)| AIBS:Mouse(0.19)	Cervical(0.32)| Thoracic(0.27)| Sacral(0.23)| Lumbar(0.18)	488	23630.6641	3.1881	8.493
Glutamatergic	Glut-D	Sp2_NMUR2_Glut	77	AIBS:Mouse(0.87)| AIBS:Human(0.1)	Cervical(0.29)| Sacral(0.25)| Thoracic(0.24)| Lumbar(0.22)	1743	15844.673	4.2816	7.8939
Glutamatergic	Glut-D	Sp2o_NPFF_Glut	78	AIBS:Macaque(0.42)| AIBS:Mouse(0.38)| AIBS:Human(0.2)	Sacral(0.3)| Cervical(0.29)| Lumbar(0.25)| Thoracic(0.17)	404	24297.9679	3.1158	8.483
Glutamatergic	Glut-D	Sp2o_NPFF_Glut	79	AIBS:Mouse(0.92)| AIBS:Human(0.06)	Cervical(0.41)| Thoracic(0.28)| Lumbar(0.18)| Sacral(0.14)	185	15076.4521	4.2619	7.8332
Non-Neurons	Astro	NN_GFAP_WM-Astro	8	AIBS:Human(0.62)| AIBS:Mouse(0.33)	Cervical(0.7)| Thoracic(0.13)| Lumbar(0.12)	1137	9733.1784	26.1594	7.8663
Glutamatergic	Glut-D	Sp2_NMUR2_Glut	80	AIBS:Macaque(0.77)| AIBS:Mouse(0.22)	Sacral(0.3)| Thoracic(0.26)| Cervical(0.23)| Lumbar(0.21)	383	18160.6328	4.3136	8.1651
Glutamatergic	Glut-D	Sp1-2_TACR3_Glut	81	AIBS:Macaque(0.77)| AIBS:Mouse(0.23)	Thoracic(0.34)| Cervical(0.3)| Sacral(0.19)| Lumbar(0.17)	512	18762.1084	4.132	8.2094
Glutamatergic	Glut-D	Sp2_NMUR2_Glut	82	AIBS:Mouse(0.82)| AIBS:Macaque(0.15)	Sacral(0.3)| Cervical(0.26)| Lumbar(0.23)| Thoracic(0.2)	257	11969.6636	5.5541	7.557
Glutamatergic	Glut-D	Sp2_NMUR2_Glut	83	AIBS:Macaque(0.87)| AIBS:Mouse(0.13)	Thoracic(0.31)| Lumbar(0.24)| Cervical(0.23)| Sacral(0.22)	690	18958.002	4.0637	8.2138
Glutamatergic	Glut-D	Sp2_NMUR2_Glut	84	AIBS:Mouse(0.79)| AIBS:Macaque(0.19)	Cervical(0.33)| Sacral(0.29)| Thoracic(0.24)| Lumbar(0.14)	192	11266.1353	5.9006	7.4849
Glutamatergic	Glut-D	Sp2o_NPFF_Glut	85	AIBS:Mouse(0.46)| AIBS:Macaque(0.4)| AIBS:Human(0.14)	Sacral(0.32)| Cervical(0.32)| Lumbar(0.18)| Thoracic(0.17)	791	19822.0078	3.708	8.2188
Glutamatergic	Glut-D	Sp2o_NPFF_Glut	86	AIBS:Mouse(0.98)	Cervical(0.35)| Thoracic(0.3)| Lumbar(0.2)| Sacral(0.14)	257	12826.0803	5.0918	7.6401
GABAergic	GABA-D	Sp2_mix1_GABA	87	AIBS:Macaque(0.95)	Thoracic(0.28)| Sacral(0.26)| Cervical(0.25)| Lumbar(0.21)	374	25745.9707	2.9684	8.6172
GABAergic	GABA-D	Sp2_mix1_GABA	88	AIBS:Mouse(0.94)	Sacral(0.52)| Lumbar(0.19)| Thoracic(0.15)| Cervical(0.14)	297	20843.4737	2.9254	8.2332
GABAergic	GABA-D	Sp2_mix1_GABA	89	AIBS:Mouse(0.9)| AIBS:Macaque(0.06)	Thoracic(0.35)| Cervical(0.32)| Sacral(0.18)| Lumbar(0.16)	167	16202.6535	3.9316	7.9233
Non-Neurons	Astro	NN_GFAP_WM-Astro	9	AIBS:Macaque(0.59)| AIBS:Human(0.22)| AIBS:Mouse(0.19)	Cervical(0.36)| Thoracic(0.24)| Sacral(0.23)| Lumbar(0.17)	3865	13329.4365	5.6822	7.8184
GABAergic	GABA-D	Sp2_mix1_GABA	90	AIBS:Macaque(0.52)| AIBS:Mouse(0.43)	Cervical(0.33)| Thoracic(0.27)| Lumbar(0.2)| Sacral(0.2)	989	21666.5742	3.4702	8.3821
GABAergic	GABA-D	Sp2_mix1_GABA	91	AIBS:Macaque(0.75)| AIBS:Mouse(0.25)	Lumbar(0.3)| Cervical(0.25)| Sacral(0.23)| Thoracic(0.22)	250	24256.582	3.0934	8.5314
GABAergic	GABA-D	Sp2_mix1_GABA	92	AIBS:Macaque(0.48)| AIBS:Mouse(0.3)| AIBS:Human(0.21)	Cervical(0.37)| Lumbar(0.27)| Sacral(0.2)| Thoracic(0.17)	224	26598.0244	2.978	8.6682
GABAergic	GABA-D	Sp2_mix1_GABA	93	AIBS:Mouse(0.89)| AIBS:Macaque(0.1)	Sacral(0.29)| Thoracic(0.25)| Cervical(0.23)| Lumbar(0.22)	320	18700.6516	3.3029	8.0939
Glutamatergic	Glut-D	Sp1-2_TACR3_Glut	94	AIBS:Mouse(0.76)| AIBS:Macaque(0.21)	Sacral(0.29)| Cervical(0.26)| Lumbar(0.25)| Thoracic(0.2)	829	17195.2174	3.758	8.002
Glutamatergic	Glut-D	Sp1-2_TACR3_Glut	95	AIBS:Macaque(0.86)| AIBS:Mouse(0.11)	Sacral(0.31)| Lumbar(0.26)| Cervical(0.25)| Thoracic(0.19)	265	21809.127	3.5684	8.398
Glutamatergic	Glut-D	Sp1-2_TACR3_Glut	96	AIBS:Macaque(0.75)| AIBS:Mouse(0.2)| AIBS:Human(0.06)	Cervical(0.26)| Lumbar(0.25)| Thoracic(0.25)| Sacral(0.25)	1044	23538.5352	3.2403	8.4994
Non-Neurons	Vascular	NN_DCN_Meninges	97	AIBS:Macaque(0.69)| AIBS:Human(0.25)| AIBS:Mouse(0.07)	Sacral(0.27)| Cervical(0.26)| Thoracic(0.25)| Lumbar(0.21)	787	11316.1338	7.1991	7.6425
Non-Neurons	Vascular	NN_DCN_Meninges	98	AIBS:Macaque(0.74)| AIBS:Human(0.26)	Thoracic(0.53)| Cervical(0.31)| Lumbar(0.12)	490	12186.8574	6.6486	7.7147
Non-Neurons	Vascular	NN_DCN_Meninges	99	AIBS:Macaque(0.81)| AIBS:Human(0.19)	Thoracic(0.59)| Cervical(0.24)| Lumbar(0.13)	181	11442.3418	7.0026	7.6138
