## Supplementary material for "A consensus spinal cord cell type atlas across mouse, macaque, and human": Table S3

### Sheet: Sheet1
ABCA12
ABCA8
ABO
ACOT7
ADAM12
ADCY2
ADCY8
ADCYAP1
ADGRB3
ADGRL3
ADGRL4
AFF2
AIM2
ALDH1A1
ANKFN1
ANLN
ANXA2
APOE
AQP4
ARHGAP22
ARHGAP26
ARHGAP36
ARPP21
BCAS1
BCL11A
BCL2
BCL6
BMP6
BMPER
BNC2
C1QL2
C3
CACNA2D1
CACNA2D3
CACNB4
CACNG2
CADM1
CADM2
CALY
CAMK1D
CAMK2A
CAMK2D
CAMK4
CD163
CD74
CDH12
CDH13
CDH19
CDH7
CDH8
CDS1
CHAT
CHD7
CHODL
CHRM3
CHST11
CLSTN2
CNDP1
CNKSR2
CNTN3
CNTN5
CNTN6
CNTNAP4
COL1A1
COL1A2
COL27A1
COL6A2
COL6A6
CPNE4
CREB5
CRMP1
CRTAC1
CRYAB
CSMD1
CSMD3
DCC
DCN
DOCK8
DPP10
DSCAML1
DYSF
EBF1
EBF2
EBF3
EDNRB
EGFLAM
ELAVL2
ELAVL4
ELOVL4
EMCN
ENTPD3
EPHA6
EPHB1
ERBB4
ESRRG
FAM155A
FBN2
FIGN
FMN1
FREM3
FRMPD1
FSTL4
FYB1
GAD1
GAD2
GALNT13
GALNTL6
GAS2L3
GNA14
GPC5
GPC6
GPNMB
GPR149
GRIK1
GRIK2
GRIN2A
GRIN3A
GRIN3B
GRM1
GRM8
GSN
GUCY1A1
HCRTR2
HDAC9
HOXB6
HS3ST4
HS3ST5
HSPB1
HTR2C
IFI16
IKZF1
IL1RAPL1
IMMP2L
IPCEF1
ITPR2
KCNAB1
KCNAB2
KCNC2
KCND2
KCNH1
KCNH5
KCNH7
KCNH8
KCNIP1
KCNIP4
KCNJ6
KCNN3
KCNQ5
KCTD16
KIAA1217
KIRREL3
KLF12
KLHL1
LAMA2
LDLRAD4
LGR6
LIN28B
LPAR3
LRFN2
LRMDA
LRP1B
LRRC52
LUZP2
LYN
MAF
MAML2
MAML3
MAN2A1
MAP4K4
MCTP1
MEIS2
MERTK
MOBP
MOCOS
MPPED1
MS4A7
MYBPC1
MYO16
NAALAD2
NCAM2
NCKAP5
NDNF
NEGR1
NELL1
NELL2
NFIA
NFIB
NKAIN2
NKAIN3
NLGN1
NOS1
NPAS1
NPR3
NR4A3
NRG3
NRG4
NRSN1
NRXN1
NRXN3
NTM
NXPH1
OSBPL10
PAX2
PAX8
PBX3
PCDH15
PCDH7
PCDH9
PCSK1N
PDE3A
PDE4B
PDE4D
PIK3R6
PIP5K1B
PITX2
PLCL1
PLD1
PLPPR1
PPP1R17
PPP4R4
PRIMA1
PRKCA
PRKD1
PRKG1
PRKN
PROM1
PRPH
PRR16
PRRX1
PTCHD1
PTCHD4
PTGDS
PTPRC
PTPRM
PTPRO
PTPRT
QRFPR
RALYL
RASGRF1
ROBO1
ROBO2
RORB
RSPO2
RXFP1
RYR3
SAMD13
SCG2
SCHIP1
SCML4
SEMA3E
SEMA5B
SESN3
SEZ6L
SGCZ
SH3RF3
SH3TC2
SHISA9
SIDT1
SIPA1L2
SLC17A6
SLC24A2
SLC2A13
SLC35F3
SLC5A7
SLC6A12
SLC6A5
SLC7A14
SLIT1
SLIT2
SNPH
SNX29
SORCS1
SORCS3
SOX6
SPAG6
SPNS3
SPP1
SPRED1
SST
ST6GALNAC3
ST8SIA1
ST8SIA4
STAC
STEAP4
STK32A
SV2A
SV2C
SYK
SYN3
SYNDIG1
SYNPR
SYT16
SYT17
SYT2
TANC1
TCERG1L
TCF4
THSD7A
THSD7B
TIAM1
TMEM132C
TMEM132E
TMEM163
TNR
TPD52L1
TRPC5
TRPM3
UBB
UGT1A1
UNC13C
VAV3
VIPR2
VWA5B1
VWC2L
WDFY4
ZEB2
ZFHX3
ZFP36L1
ZFPM2
ZMAT4
ZNF385B
ZNF536
ZNF804A
