## Supplementary material for "A consensus spinal cord cell type atlas across mouse, macaque, and human": Table S4

cell_id	region	donor	subset	donor_subset	feret_diameter_um
0	Thoracic	QN24.26.001	alpha_motor_neuron	QN24.26.001-alpha	47.23124539
1	Thoracic	QN24.26.001	alpha_motor_neuron	QN24.26.001-alpha	53.80265022
2	Thoracic	QN24.26.001	alpha_motor_neuron	QN24.26.001-alpha	40.79212105
3	Thoracic	QN24.26.001	alpha_motor_neuron	QN24.26.001-alpha	68.4572486
4	Thoracic	QN24.26.001	alpha_motor_neuron	QN24.26.001-alpha	47.77131361
5	Thoracic	QN24.26.001	alpha_motor_neuron	QN24.26.001-alpha	69.21541659
6	Thoracic	QN24.26.001	alpha_motor_neuron	QN24.26.001-alpha	67.23140113
7	Thoracic	QN24.26.001	alpha_motor_neuron	QN24.26.001-alpha	47.07545785
8	Thoracic	QN24.26.001	alpha_motor_neuron	QN24.26.001-alpha	58.68745204
9	Thoracic	QN24.26.001	alpha_motor_neuron	QN24.26.001-alpha	54.92339993
10	Thoracic	QN24.26.001	alpha_motor_neuron	QN24.26.001-alpha	89.39759625
11	Thoracic	QN24.26.001	alpha_motor_neuron	QN24.26.001-alpha	55.27267266
12	Thoracic	QN24.26.001	alpha_motor_neuron	QN24.26.001-alpha	92.7694246
13	Thoracic	QN24.26.001	alpha_motor_neuron	QN24.26.001-alpha	49.78473784
14	Thoracic	QN24.26.001	alpha_motor_neuron	QN24.26.001-alpha	61.85796967
15	Thoracic	QN24.26.001	alpha_motor_neuron	QN24.26.001-alpha	44.00753462
16	Thoracic	QN24.26.001	alpha_motor_neuron	QN24.26.001-alpha	53.2006772
17	Thoracic	QN24.26.001	alpha_motor_neuron	QN24.26.001-alpha	63.63535862
18	Thoracic	QN24.26.001	alpha_motor_neuron	QN24.26.001-alpha	76.88286284
19	Thoracic	QN24.26.001	alpha_motor_neuron	QN24.26.001-alpha	30.84867856
20	Thoracic	QN24.26.001	alpha_motor_neuron	QN24.26.001-alpha	38.48311275
21	Thoracic	QN24.26.001	alpha_motor_neuron	QN24.26.001-alpha	36.91930457
88	Thoracic	QN24.26.001	gamma_motor_neuron	QN24.26.001-gamma	48.55370601
89	Thoracic	QN24.26.001	gamma_motor_neuron	QN24.26.001-gamma	42.06704003
90	Thoracic	QN24.26.001	gamma_motor_neuron	QN24.26.001-gamma	33.03928308
91	Thoracic	QN24.26.001	gamma_motor_neuron	QN24.26.001-gamma	28.71685853
153	Thoracic	QN24.26.004	alpha_motor_neuron	QN24.26.004-alpha	71.69614944
154	Thoracic	QN24.26.004	alpha_motor_neuron	QN24.26.004-alpha	102.9847721
155	Thoracic	QN24.26.004	alpha_motor_neuron	QN24.26.004-alpha	57.93496127
156	Thoracic	QN24.26.004	alpha_motor_neuron	QN24.26.004-alpha	39.62698663
157	Thoracic	QN24.26.004	alpha_motor_neuron	QN24.26.004-alpha	76.14283855
158	Thoracic	QN24.26.004	alpha_motor_neuron	QN24.26.004-alpha	83.39258426
159	Thoracic	QN24.26.004	alpha_motor_neuron	QN24.26.004-alpha	58.18879715
160	Thoracic	QN24.26.004	alpha_motor_neuron	QN24.26.004-alpha	42.09078093
161	Thoracic	QN24.26.004	alpha_motor_neuron	QN24.26.004-alpha	65.36383307
162	Thoracic	QN24.26.004	alpha_motor_neuron	QN24.26.004-alpha	33.12729066
232	Thoracic	QN24.26.004	gamma_motor_neuron	QN24.26.004-gamma	56.16696164
81	Sacral	QN24.26.001	alpha_motor_neuron	QN24.26.001-alpha	67.63576877
82	Sacral	QN24.26.001	alpha_motor_neuron	QN24.26.001-alpha	58.90528451
83	Sacral	QN24.26.001	alpha_motor_neuron	QN24.26.001-alpha	49.48798025
84	Sacral	QN24.26.001	alpha_motor_neuron	QN24.26.001-alpha	46.28803719
85	Sacral	QN24.26.001	alpha_motor_neuron	QN24.26.001-alpha	38.21909597
86	Sacral	QN24.26.001	alpha_motor_neuron	QN24.26.001-alpha	31.21684321
87	Sacral	QN24.26.001	alpha_motor_neuron	QN24.26.001-alpha	36.86035038
100	Sacral	QN24.26.001	gamma_motor_neuron	QN24.26.001-gamma	54.60353773
101	Sacral	QN24.26.001	gamma_motor_neuron	QN24.26.001-gamma	32.03954598
102	Sacral	QN24.26.001	gamma_motor_neuron	QN24.26.001-gamma	36.57784813
216	Sacral	QN24.26.004	alpha_motor_neuron	QN24.26.004-alpha	51.56811794
217	Sacral	QN24.26.004	alpha_motor_neuron	QN24.26.004-alpha	53.35713248
218	Sacral	QN24.26.004	alpha_motor_neuron	QN24.26.004-alpha	47.98179216
219	Sacral	QN24.26.004	alpha_motor_neuron	QN24.26.004-alpha	45.73582882
220	Sacral	QN24.26.004	alpha_motor_neuron	QN24.26.004-alpha	46.73200955
221	Sacral	QN24.26.004	alpha_motor_neuron	QN24.26.004-alpha	46.66733165
222	Sacral	QN24.26.004	alpha_motor_neuron	QN24.26.004-alpha	38.75431873
223	Sacral	QN24.26.004	alpha_motor_neuron	QN24.26.004-alpha	40.67896152
224	Sacral	QN24.26.004	alpha_motor_neuron	QN24.26.004-alpha	72.18350987
225	Sacral	QN24.26.004	alpha_motor_neuron	QN24.26.004-alpha	32.96819508
226	Sacral	QN24.26.004	alpha_motor_neuron	QN24.26.004-alpha	62.05949441
244	Sacral	QN24.26.004	gamma_motor_neuron	QN24.26.004-gamma	48.69515598
245	Sacral	QN24.26.004	gamma_motor_neuron	QN24.26.004-gamma	63.63143624
22	Lumbar	QN24.26.001	alpha_motor_neuron	QN24.26.001-alpha	95.59157287
23	Lumbar	QN24.26.001	alpha_motor_neuron	QN24.26.001-alpha	91.7549064
24	Lumbar	QN24.26.001	alpha_motor_neuron	QN24.26.001-alpha	119.1461164
25	Lumbar	QN24.26.001	alpha_motor_neuron	QN24.26.001-alpha	63.62752711
26	Lumbar	QN24.26.001	alpha_motor_neuron	QN24.26.001-alpha	58.11236924
27	Lumbar	QN24.26.001	alpha_motor_neuron	QN24.26.001-alpha	66.8235814
28	Lumbar	QN24.26.001	alpha_motor_neuron	QN24.26.001-alpha	94.91417686
29	Lumbar	QN24.26.001	alpha_motor_neuron	QN24.26.001-alpha	75.24912967
30	Lumbar	QN24.26.001	alpha_motor_neuron	QN24.26.001-alpha	67.58164577
31	Lumbar	QN24.26.001	alpha_motor_neuron	QN24.26.001-alpha	74.47443822
32	Lumbar	QN24.26.001	alpha_motor_neuron	QN24.26.001-alpha	72.56456924
33	Lumbar	QN24.26.001	alpha_motor_neuron	QN24.26.001-alpha	65.71260536
34	Lumbar	QN24.26.001	alpha_motor_neuron	QN24.26.001-alpha	76.23900269
35	Lumbar	QN24.26.001	alpha_motor_neuron	QN24.26.001-alpha	87.70916502
36	Lumbar	QN24.26.001	alpha_motor_neuron	QN24.26.001-alpha	52.65932233
37	Lumbar	QN24.26.001	alpha_motor_neuron	QN24.26.001-alpha	60.5221984
38	Lumbar	QN24.26.001	alpha_motor_neuron	QN24.26.001-alpha	103.6920093
39	Lumbar	QN24.26.001	alpha_motor_neuron	QN24.26.001-alpha	52.81920498
40	Lumbar	QN24.26.001	alpha_motor_neuron	QN24.26.001-alpha	73.6419264
41	Lumbar	QN24.26.001	alpha_motor_neuron	QN24.26.001-alpha	63.15462369
42	Lumbar	QN24.26.001	alpha_motor_neuron	QN24.26.001-alpha	71.17657449
43	Lumbar	QN24.26.001	alpha_motor_neuron	QN24.26.001-alpha	63.32896756
44	Lumbar	QN24.26.001	alpha_motor_neuron	QN24.26.001-alpha	109.0245868
45	Lumbar	QN24.26.001	alpha_motor_neuron	QN24.26.001-alpha	52.98751389
46	Lumbar	QN24.26.001	alpha_motor_neuron	QN24.26.001-alpha	64.26328019
47	Lumbar	QN24.26.001	alpha_motor_neuron	QN24.26.001-alpha	70.25183437
48	Lumbar	QN24.26.001	alpha_motor_neuron	QN24.26.001-alpha	84.13409127
49	Lumbar	QN24.26.001	alpha_motor_neuron	QN24.26.001-alpha	60.42528336
50	Lumbar	QN24.26.001	alpha_motor_neuron	QN24.26.001-alpha	85.13742389
51	Lumbar	QN24.26.001	alpha_motor_neuron	QN24.26.001-alpha	65.59142224
52	Lumbar	QN24.26.001	alpha_motor_neuron	QN24.26.001-alpha	76.04300958
53	Lumbar	QN24.26.001	alpha_motor_neuron	QN24.26.001-alpha	56.40991123
54	Lumbar	QN24.26.001	alpha_motor_neuron	QN24.26.001-alpha	75.90193904
55	Lumbar	QN24.26.001	alpha_motor_neuron	QN24.26.001-alpha	67.72051995
56	Lumbar	QN24.26.001	alpha_motor_neuron	QN24.26.001-alpha	56.93982107
57	Lumbar	QN24.26.001	alpha_motor_neuron	QN24.26.001-alpha	69.27299786
58	Lumbar	QN24.26.001	alpha_motor_neuron	QN24.26.001-alpha	112.7596331
59	Lumbar	QN24.26.001	alpha_motor_neuron	QN24.26.001-alpha	48.13025913
60	Lumbar	QN24.26.001	alpha_motor_neuron	QN24.26.001-alpha	79.66217584
61	Lumbar	QN24.26.001	alpha_motor_neuron	QN24.26.001-alpha	59.89798414
62	Lumbar	QN24.26.001	alpha_motor_neuron	QN24.26.001-alpha	70.19253964
63	Lumbar	QN24.26.001	alpha_motor_neuron	QN24.26.001-alpha	116.2648821
64	Lumbar	QN24.26.001	alpha_motor_neuron	QN24.26.001-alpha	80.93640207
65	Lumbar	QN24.26.001	alpha_motor_neuron	QN24.26.001-alpha	73.8796239
66	Lumbar	QN24.26.001	alpha_motor_neuron	QN24.26.001-alpha	105.5302527
67	Lumbar	QN24.26.001	alpha_motor_neuron	QN24.26.001-alpha	99.39314541
68	Lumbar	QN24.26.001	alpha_motor_neuron	QN24.26.001-alpha	83.06320455
69	Lumbar	QN24.26.001	alpha_motor_neuron	QN24.26.001-alpha	69.68791688
70	Lumbar	QN24.26.001	alpha_motor_neuron	QN24.26.001-alpha	95.49753248
71	Lumbar	QN24.26.001	alpha_motor_neuron	QN24.26.001-alpha	77.21091972
72	Lumbar	QN24.26.001	alpha_motor_neuron	QN24.26.001-alpha	80.62190716
73	Lumbar	QN24.26.001	alpha_motor_neuron	QN24.26.001-alpha	68.66536454
74	Lumbar	QN24.26.001	alpha_motor_neuron	QN24.26.001-alpha	69.66279692
75	Lumbar	QN24.26.001	alpha_motor_neuron	QN24.26.001-alpha	88.58097646
76	Lumbar	QN24.26.001	alpha_motor_neuron	QN24.26.001-alpha	81.36238673
77	Lumbar	QN24.26.001	alpha_motor_neuron	QN24.26.001-alpha	67.30726639
78	Lumbar	QN24.26.001	alpha_motor_neuron	QN24.26.001-alpha	53.52508345
79	Lumbar	QN24.26.001	alpha_motor_neuron	QN24.26.001-alpha	54.07918097
80	Lumbar	QN24.26.001	alpha_motor_neuron	QN24.26.001-alpha	93.50995374
92	Lumbar	QN24.26.001	gamma_motor_neuron	QN24.26.001-gamma	51.6252896
93	Lumbar	QN24.26.001	gamma_motor_neuron	QN24.26.001-gamma	49.2965812
94	Lumbar	QN24.26.001	gamma_motor_neuron	QN24.26.001-gamma	63.22978247
95	Lumbar	QN24.26.001	gamma_motor_neuron	QN24.26.001-gamma	57.17064487
96	Lumbar	QN24.26.001	gamma_motor_neuron	QN24.26.001-gamma	57.53611089
97	Lumbar	QN24.26.001	gamma_motor_neuron	QN24.26.001-gamma	51.26409873
98	Lumbar	QN24.26.001	gamma_motor_neuron	QN24.26.001-gamma	52.25427823
99	Lumbar	QN24.26.001	gamma_motor_neuron	QN24.26.001-gamma	35.99816403
163	Lumbar	QN24.26.004	alpha_motor_neuron	QN24.26.004-alpha	77.0382959
164	Lumbar	QN24.26.004	alpha_motor_neuron	QN24.26.004-alpha	99.00765227
165	Lumbar	QN24.26.004	alpha_motor_neuron	QN24.26.004-alpha	91.55957952
166	Lumbar	QN24.26.004	alpha_motor_neuron	QN24.26.004-alpha	79.39192128
167	Lumbar	QN24.26.004	alpha_motor_neuron	QN24.26.004-alpha	63.82155504
168	Lumbar	QN24.26.004	alpha_motor_neuron	QN24.26.004-alpha	78.9979455
169	Lumbar	QN24.26.004	alpha_motor_neuron	QN24.26.004-alpha	64.12052403
170	Lumbar	QN24.26.004	alpha_motor_neuron	QN24.26.004-alpha	81.63350927
171	Lumbar	QN24.26.004	alpha_motor_neuron	QN24.26.004-alpha	64.40260927
172	Lumbar	QN24.26.004	alpha_motor_neuron	QN24.26.004-alpha	111.8185526
173	Lumbar	QN24.26.004	alpha_motor_neuron	QN24.26.004-alpha	96.56221764
174	Lumbar	QN24.26.004	alpha_motor_neuron	QN24.26.004-alpha	118.014987
175	Lumbar	QN24.26.004	alpha_motor_neuron	QN24.26.004-alpha	72.65261276
176	Lumbar	QN24.26.004	alpha_motor_neuron	QN24.26.004-alpha	107.1889263
177	Lumbar	QN24.26.004	alpha_motor_neuron	QN24.26.004-alpha	61.17963517
178	Lumbar	QN24.26.004	alpha_motor_neuron	QN24.26.004-alpha	64.31438842
179	Lumbar	QN24.26.004	alpha_motor_neuron	QN24.26.004-alpha	91.13243644
180	Lumbar	QN24.26.004	alpha_motor_neuron	QN24.26.004-alpha	121.2596983
181	Lumbar	QN24.26.004	alpha_motor_neuron	QN24.26.004-alpha	81.57716179
182	Lumbar	QN24.26.004	alpha_motor_neuron	QN24.26.004-alpha	86.06147818
183	Lumbar	QN24.26.004	alpha_motor_neuron	QN24.26.004-alpha	86.3448497
184	Lumbar	QN24.26.004	alpha_motor_neuron	QN24.26.004-alpha	69.40302607
185	Lumbar	QN24.26.004	alpha_motor_neuron	QN24.26.004-alpha	96.88688285
186	Lumbar	QN24.26.004	alpha_motor_neuron	QN24.26.004-alpha	75.09196432
187	Lumbar	QN24.26.004	alpha_motor_neuron	QN24.26.004-alpha	98.7889646
188	Lumbar	QN24.26.004	alpha_motor_neuron	QN24.26.004-alpha	74.43526419
189	Lumbar	QN24.26.004	alpha_motor_neuron	QN24.26.004-alpha	165.8410539
190	Lumbar	QN24.26.004	alpha_motor_neuron	QN24.26.004-alpha	110.0252002
191	Lumbar	QN24.26.004	alpha_motor_neuron	QN24.26.004-alpha	89.66703263
192	Lumbar	QN24.26.004	alpha_motor_neuron	QN24.26.004-alpha	115.4451827
193	Lumbar	QN24.26.004	alpha_motor_neuron	QN24.26.004-alpha	76.26034344
194	Lumbar	QN24.26.004	alpha_motor_neuron	QN24.26.004-alpha	65.21616128
195	Lumbar	QN24.26.004	alpha_motor_neuron	QN24.26.004-alpha	52.46291848
196	Lumbar	QN24.26.004	alpha_motor_neuron	QN24.26.004-alpha	92.02471751
197	Lumbar	QN24.26.004	alpha_motor_neuron	QN24.26.004-alpha	65.94024788
198	Lumbar	QN24.26.004	alpha_motor_neuron	QN24.26.004-alpha	72.6434309
199	Lumbar	QN24.26.004	alpha_motor_neuron	QN24.26.004-alpha	90.36951815
200	Lumbar	QN24.26.004	alpha_motor_neuron	QN24.26.004-alpha	94.55750007
201	Lumbar	QN24.26.004	alpha_motor_neuron	QN24.26.004-alpha	97.25786668
202	Lumbar	QN24.26.004	alpha_motor_neuron	QN24.26.004-alpha	88.78885254
203	Lumbar	QN24.26.004	alpha_motor_neuron	QN24.26.004-alpha	115.0356636
204	Lumbar	QN24.26.004	alpha_motor_neuron	QN24.26.004-alpha	80.83022838
205	Lumbar	QN24.26.004	alpha_motor_neuron	QN24.26.004-alpha	56.66195326
206	Lumbar	QN24.26.004	alpha_motor_neuron	QN24.26.004-alpha	47.61704574
207	Lumbar	QN24.26.004	alpha_motor_neuron	QN24.26.004-alpha	71.27371681
208	Lumbar	QN24.26.004	alpha_motor_neuron	QN24.26.004-alpha	63.81257896
209	Lumbar	QN24.26.004	alpha_motor_neuron	QN24.26.004-alpha	72.08966976
210	Lumbar	QN24.26.004	alpha_motor_neuron	QN24.26.004-alpha	49.92060927
211	Lumbar	QN24.26.004	alpha_motor_neuron	QN24.26.004-alpha	72.39704278
212	Lumbar	QN24.26.004	alpha_motor_neuron	QN24.26.004-alpha	37.42036952
213	Lumbar	QN24.26.004	alpha_motor_neuron	QN24.26.004-alpha	92.80939841
214	Lumbar	QN24.26.004	alpha_motor_neuron	QN24.26.004-alpha	120.2937521
215	Lumbar	QN24.26.004	alpha_motor_neuron	QN24.26.004-alpha	52.25151103
233	Lumbar	QN24.26.004	gamma_motor_neuron	QN24.26.004-gamma	66.98373246
234	Lumbar	QN24.26.004	gamma_motor_neuron	QN24.26.004-gamma	74.27593865
235	Lumbar	QN24.26.004	gamma_motor_neuron	QN24.26.004-gamma	46.32745147
236	Lumbar	QN24.26.004	gamma_motor_neuron	QN24.26.004-gamma	42.37425113
237	Lumbar	QN24.26.004	gamma_motor_neuron	QN24.26.004-gamma	50.985204
238	Lumbar	QN24.26.004	gamma_motor_neuron	QN24.26.004-gamma	47.02192929
239	Lumbar	QN24.26.004	gamma_motor_neuron	QN24.26.004-gamma	55.16252105
240	Lumbar	QN24.26.004	gamma_motor_neuron	QN24.26.004-gamma	58.6410531
241	Lumbar	QN24.26.004	gamma_motor_neuron	QN24.26.004-gamma	42.10321801
242	Lumbar	QN24.26.004	gamma_motor_neuron	QN24.26.004-gamma	70.00115355
243	Lumbar	QN24.26.004	gamma_motor_neuron	QN24.26.004-gamma	49.6351016		70.53387966	60.56239613
103	Cervical	QN24.26.004	alpha_motor_neuron	QN24.26.004-alpha	65.89574144
104	Cervical	QN24.26.004	alpha_motor_neuron	QN24.26.004-alpha	53.73624635
105	Cervical	QN24.26.004	alpha_motor_neuron	QN24.26.004-alpha	54.27874539
106	Cervical	QN24.26.004	alpha_motor_neuron	QN24.26.004-alpha	64.80601432
107	Cervical	QN24.26.004	alpha_motor_neuron	QN24.26.004-alpha	47.0143685
108	Cervical	QN24.26.004	alpha_motor_neuron	QN24.26.004-alpha	81.8857038
109	Cervical	QN24.26.004	alpha_motor_neuron	QN24.26.004-alpha	62.03333213
110	Cervical	QN24.26.004	alpha_motor_neuron	QN24.26.004-alpha	57.11231474
111	Cervical	QN24.26.004	alpha_motor_neuron	QN24.26.004-alpha	52.16906465
112	Cervical	QN24.26.004	alpha_motor_neuron	QN24.26.004-alpha	52.02670628
113	Cervical	QN24.26.004	alpha_motor_neuron	QN24.26.004-alpha	50.36388247
114	Cervical	QN24.26.004	alpha_motor_neuron	QN24.26.004-alpha	70.95683092
115	Cervical	QN24.26.004	alpha_motor_neuron	QN24.26.004-alpha	44.31581952
116	Cervical	QN24.26.004	alpha_motor_neuron	QN24.26.004-alpha	80.23170779
117	Cervical	QN24.26.004	alpha_motor_neuron	QN24.26.004-alpha	70.27663561
118	Cervical	QN24.26.004	alpha_motor_neuron	QN24.26.004-alpha	63.25201985
119	Cervical	QN24.26.004	alpha_motor_neuron	QN24.26.004-alpha	66.12049943
120	Cervical	QN24.26.004	alpha_motor_neuron	QN24.26.004-alpha	96.6316111
121	Cervical	QN24.26.004	alpha_motor_neuron	QN24.26.004-alpha	80.76335644
122	Cervical	QN24.26.004	alpha_motor_neuron	QN24.26.004-alpha	79.8838499
123	Cervical	QN24.26.004	alpha_motor_neuron	QN24.26.004-alpha	122.3924434
124	Cervical	QN24.26.004	alpha_motor_neuron	QN24.26.004-alpha	134.6734049
125	Cervical	QN24.26.004	alpha_motor_neuron	QN24.26.004-alpha	73.0941877
126	Cervical	QN24.26.004	alpha_motor_neuron	QN24.26.004-alpha	51.33733161
127	Cervical	QN24.26.004	alpha_motor_neuron	QN24.26.004-alpha	50.97969156
128	Cervical	QN24.26.004	alpha_motor_neuron	QN24.26.004-alpha	64.28096022
129	Cervical	QN24.26.004	alpha_motor_neuron	QN24.26.004-alpha	74.57483619
130	Cervical	QN24.26.004	alpha_motor_neuron	QN24.26.004-alpha	77.63540571
131	Cervical	QN24.26.004	alpha_motor_neuron	QN24.26.004-alpha	84.6932544
132	Cervical	QN24.26.004	alpha_motor_neuron	QN24.26.004-alpha	51.37545373
133	Cervical	QN24.26.004	alpha_motor_neuron	QN24.26.004-alpha	79.25232736
134	Cervical	QN24.26.004	alpha_motor_neuron	QN24.26.004-alpha	107.2666157
135	Cervical	QN24.26.004	alpha_motor_neuron	QN24.26.004-alpha	74.27469824
136	Cervical	QN24.26.004	alpha_motor_neuron	QN24.26.004-alpha	84.39057521
137	Cervical	QN24.26.004	alpha_motor_neuron	QN24.26.004-alpha	66.68015275
138	Cervical	QN24.26.004	alpha_motor_neuron	QN24.26.004-alpha	96.9635138
139	Cervical	QN24.26.004	alpha_motor_neuron	QN24.26.004-alpha	84.91376061
140	Cervical	QN24.26.004	alpha_motor_neuron	QN24.26.004-alpha	50.89336619
141	Cervical	QN24.26.004	alpha_motor_neuron	QN24.26.004-alpha	53.79199559
142	Cervical	QN24.26.004	alpha_motor_neuron	QN24.26.004-alpha	56.12182752
143	Cervical	QN24.26.004	alpha_motor_neuron	QN24.26.004-alpha	79.08094372
144	Cervical	QN24.26.004	alpha_motor_neuron	QN24.26.004-alpha	80.92942207
145	Cervical	QN24.26.004	alpha_motor_neuron	QN24.26.004-alpha	106.6533945
146	Cervical	QN24.26.004	alpha_motor_neuron	QN24.26.004-alpha	62.26306359
147	Cervical	QN24.26.004	alpha_motor_neuron	QN24.26.004-alpha	86.14445184
148	Cervical	QN24.26.004	alpha_motor_neuron	QN24.26.004-alpha	84.69659628
149	Cervical	QN24.26.004	alpha_motor_neuron	QN24.26.004-alpha	56.39976593
150	Cervical	QN24.26.004	alpha_motor_neuron	QN24.26.004-alpha	73.17695479
151	Cervical	QN24.26.004	alpha_motor_neuron	QN24.26.004-alpha	89.15896595
152	Cervical	QN24.26.004	alpha_motor_neuron	QN24.26.004-alpha	64.01050928
227	Cervical	QN24.26.004	gamma_motor_neuron	QN24.26.004-gamma	40.69475476
228	Cervical	QN24.26.004	gamma_motor_neuron	QN24.26.004-gamma	37.65131624
229	Cervical	QN24.26.004	gamma_motor_neuron	QN24.26.004-gamma	49.49730129
230	Cervical	QN24.26.004	gamma_motor_neuron	QN24.26.004-gamma	37.1806387
231	Cervical	QN24.26.004	gamma_motor_neuron	QN24.26.004-gamma	36.42052299
